# Pooled optical screening in bacteria using chromosomally expressed barcodes

**DOI:** 10.1101/2023.11.17.567382

**Authors:** Ruben R. G. Soares, Daniela A. García-Soriano, Jimmy Larsson, David Fange, Dvir Schirman, Marco Grillo, Anna Knöppel, Beer Chakra Sen, Fabian Svahn, Spartak Zikrin, Mats Nilsson, Johan Elf

## Abstract

Optical pooled screening is an important tool to study dynamic phenotypes for libraries of genetically engineered cells. However, the desired engineering often requires that the barcodes used for *in situ* genotyping are expressed from the chromosome. This has not been possible in bacteria. Here we describe a method for *in situ* genotyping of libraries with genomic barcodes in *Escherichia. coli*. The method is applied to measure the intracellular maturation time of 81 red fluorescent proteins.
