## Supplementary Table S2 for "Pooled optical screening in bacteria using chromosomally expressed barcodes"

### Sheet: Sheet1
BC	Name	Gene fragment
275	0_mCherry2L-589|610-BC275	cccatctacaccaacgtgacctatcccattacggtcaatccgccgtttgttcccacggagaatccgacgggttgttactcgctcacatttaatgttttaactaactaaggaattgtgagcggataacaattcccctctagaaataattttgtttaactttaagaaggagatataccgatgtccaagggggaagaaaacaacttagcaattattaaggaatttatgcgttttaaagttcacatggagggaagtgtgaacggtcacgagtttgagatcgagggcgaaggagagggacgcccgtatgaggggacgcagaccgctaagcttaaagttacgaaggggggaccgctgccgtttgcgtgggacatcctgtctcctcagtttatgtatgggtcaaag…
323	100_emiRFP670-642|670-BC323	AATCCGCCGTTTGTTCCCACGGAGAATCCGACGGGTTGTTACTCGCTCACATTTAATGTTTTAACTAACTAAGGAATTGTGAGCGGATAACAATTCCCCTCTAGAAATAATTTTGTTTAACTTTAAGAAGGAGATATACCGatggcggaaggctctgtggcccgccagccggacttactgacgtgcgaacatgaagagatccatcttgcaggctcaatccaaccgcatggcgcgctgttggtggtgagtgaacacgatcaccgcgttattcaggcctcagccaatgcggctgaattccttaacctgggctcggttctgggggtgcccctggcggaaatagatggcgatctgctcattaaaattctgccacacctggaccctaccgcggaaggcatgcct…
474	101_miRFP670-2-643|670-BC474	AATCCGCCGTTTGTTCCCACGGAGAATCCGACGGGTTGTTACTCGCTCACATTTAATGTTTTAACTAACTAAGGAATTGTGAGCGGATAACAATTCCCCTCTAGAAATAATTTTGTTTAACTTTAAGAAGGAGATATACCGatggcgcgtaaagtcgacctgacgagctgcgatcgggagccgatccatataccaggtagtattcagccttgtgggtgcttgctggcttgcgatgcgcaggcggtccgcatcacgcgcattaccgaaaatgcaggcgcctttttcggaagggagactccgcgtgttggtgaactgctcgcggattacttcggggaaacggaagcacacgctctgcgcaacgcactcgcgcaatcgtccgatccgaaacgcccggcactt…
277	102_miRFP670-642|670-BC277	AATCCGCCGTTTGTTCCCACGGAGAATCCGACGGGTTGTTACTCGCTCACATTTAATGTTTTAACTAACTAAGGAATTGTGAGCGGATAACAATTCCCCTCTAGAAATAATTTTGTTTAACTTTAAGAAGGAGATATACCGatggttgccggtcatgccagcggctcacccgcttttggcacggcaagtcactcgaattgtgaacacgaggaaatccatttagcgggctcgatacaaccgcatggcgccctactggtagtctctgagcatgatcaccgggtaatccaggccagtgcgaacgccgcagaatttttgaacttaggctctgtgcttggggttcccttagcggaaattgatggtgacctgctgattaaaatcctgccgcatttggaccccaca…
281	103_miRFP670v1-644|670-BC281	AATCCGCCGTTTGTTCCCACGGAGAATCCGACGGGTTGTTACTCGCTCACATTTAATGTTTTAACTAACTAAGGAATTGTGAGCGGATAACAATTCCCCTCTAGAAATAATTTTGTTTAACTTTAAGAAGGAGATATACCGatggttgccgggcatgcaagcggttcaccagcgtttggcaccgcgtcacacagcaactctgaacacgaggagattcatcttgcaggcagtattcagccacacggcgcgttgttggtggtctccgaacatgatcatcgcgtgattcaggcttcggccaatgccgccgaatttctgaatttaggtagcgtgctgggtgtgcctctggcggaaatcgacggcgacttattaattaagattctgccgcatcttgatccgaca…
279	104_miRFP670nano-645|670-BC279	AATCCGCCGTTTGTTCCCACGGAGAATCCGACGGGTTGTTACTCGCTCACATTTAATGTTTTAACTAACTAAGGAATTGTGAGCGGATAACAATTCCCCTCTAGAAATAATTTTGTTTAACTTTAAGAAGGAGATATACCGatggccaaccttgataaaatgttaaataccaccgtaacggaagtccgacagtttcttcaagtggaccgcgtgtgcgtgtttcagttcgaagaagattatagtggagtggttgtagttgaagcggtcgatgaccgttggatatcgattttgaaaacccaggtgcgtgatcgttatttcatggagacgcgtggcgaagagtacagccatggccgctaccaagcgatcgccgatatttataccgccaacctgactgagtgt…
363	14_mKO&kappa;-551|563-BC363	AATCCGCCGTTTGTTCCCACGGAGAATCCGACGGGTTGTTACTCGCTCACATTTAATGTTTTAACTAACTAAGGAATTGTGAGCGGATAACAATTCCCCTCTAGAAATAATTTTGTTTAACTTTAAGAAGGAGATATACCGatggttagtgtgatcaagccagagatgaaaatgcgatactacatggatggctccgtcaacggccacgaatttacgattgaaggtgaggggaccggccgtccgtacgagggacatcaggaaatgaccctgcgcgtcaccatggcggaaggtggacccatgccgttcgcctttgacctggttagtcatgttttctgttatggtcaccgcgtgttcacaaagtatccagaagaaatccctgattattttaagcaagctttt…
367	19_mKO2-551|565-BC367	AATCCGCCGTTTGTTCCCACGGAGAATCCGACGGGTTGTTACTCGCTCACATTTAATGTTTTAACTAACTAAGGAATTGTGAGCGGATAACAATTCCCCTCTAGAAATAATTTTGTTTAACTTTAAGAAGGAGATATACCGatggttagcgtgattaaaccagaaatgaagatgcgatactatatggacggatcggtgaacggccacgaatttacgattgagggcgaaggaacggggcgtccgtatgaaggccatcaggagatgacccttcgtgtcacaatggcagaaggaggtccaatgccgtttgcattcgatctggtttcacatgttttttgctacggtcaccgggtatttacgaaatatcctgaagaaatcccggattatttcaagcaagccttc…
454	20_mScarlet-H-551|592-BC454	AATCCGCCGTTTGTTCCCACGGAGAATCCGACGGGTTGTTACTCGCTCACATTTAATGTTTTAACTAACTAAGGAATTGTGAGCGGATAACAATTCCCCTCTAGAAATAATTTTGTTTAACTTTAAGAAGGAGATATACCGatggtgagcaaaggtgaagcggttattaaagaattcatgcgcttcaaagtgcatatggagggctcgatgaacggacatgaatttgagatcgaaggtgaaggtgaaggccgcccttacgaggggacccagacagcgaagcttaaagttactaaaggcggcccattgccttttagctgggatatattatctccccagtttatgtacgggagtcgcgcctttaccaaacatccagccgatattccggactattataagcag…
308	21_TagRFP-T-555|584-BC308	AATCCGCCGTTTGTTCCCACGGAGAATCCGACGGGTTGTTACTCGCTCACATTTAATGTTTTAACTAACTAAGGAATTGTGAGCGGATAACAATTCCCCTCTAGAAATAATTTTGTTTAACTTTAAGAAGGAGATATACCGatggtttcgaaaggcgaagaactgattaaagaaaatatgcacatgaaactgtacatggagggaacggtgaacaatcatcactttaaatgtactagcgagggagaaggcaagccctatgaagggacgcagacgatgcggatcaaagtcgttgagggtggtccgctgccgtttgctttcgacatactcgcgacgtcattcatgtatggcagccgtaccttcatcaaccacacccaaggaattccagatttttttaaacaa…
414	22_mRFP1-Q66S-555|569-BC414	AATCCGCCGTTTGTTCCCACGGAGAATCCGACGGGTTGTTACTCGCTCACATTTAATGTTTTAACTAACTAAGGAATTGTGAGCGGATAACAATTCCCCTCTAGAAATAATTTTGTTTAACTTTAAGAAGGAGATATACCGatggccagcagcgaagatgtcattaaggagtttatgcgctttaaagtgcgcatggaaggatcagtgaacggacatgaatttgaaattgaaggggaaggcgaaggtcgtccctatgagggtacgcagactgcgaaactgaaggtaacaaagggcggcccgctcccgtttgcatgggacatcttaagtccgcagttcagctatggctcgaaagcatacgtgaaacatccggctgatattccagattatctgaaactgagc…
309	23_super-TagRFP-555|579-BC309	AATCCGCCGTTTGTTCCCACGGAGAATCCGACGGGTTGTTACTCGCTCACATTTAATGTTTTAACTAACTAAGGAATTGTGAGCGGATAACAATTCCCCTCTAGAAATAATTTTGTTTAACTTTAAGAAGGAGATATACCGatggttagtaaaggtgaagagttaattaaggaaaacatgcacatgaaactttatatggaagggacggtgaacaaccatcacttcaaatgcacttccgagggtgaaggcaagccatacgaaggcacccagacaatgcggatcaaagttgtggaaggtggcccactgccttttgccttcgatatcttagcgacctcgtttatgtatggatctcgaacctttatcaaccatacgcagggtattccggattttttcaaacaa…
280	24_DsRed.M1-557|592-BC280	AATCCGCCGTTTGTTCCCACGGAGAATCCGACGGGTTGTTACTCGCTCACATTTAATGTTTTAACTAACTAAGGAATTGTGAGCGGATAACAATTCCCCTCTAGAAATAATTTTGTTTAACTTTAAGAAGGAGATATACCGatggataataccgaggatgttattaaggaattcatgcaattcaaggttcgcatggaaggatcggtaaacggccattatttcgagattgaaggggaaggcgaaggtaaaccgtatgaaggcacgcagactgctaagttacaggtcaccaaaggtgggccgctgccgtttgcatgggatatcttgtcaccccagtttcagtacggatcgaaggcgtatgtgaaacacccggcggatattccggactatatgaaactcagt…
337	25_mCherry-XL-558|589-BC337	AATCCGCCGTTTGTTCCCACGGAGAATCCGACGGGTTGTTACTCGCTCACATTTAATGTTTTAACTAACTAAGGAATTGTGAGCGGATAACAATTCCCCTCTAGAAATAATTTTGTTTAACTTTAAGAAGGAGATATACCGatggtttcaaaaggggaggaagataatatggcgattattaaggaattcatgcgttttaaagttcatatggaaggtagtgttaatggtcatgaatttgaaattgagggcgagggcgaaggacgcccctacgagggtacgcagactgcgaaactgaaagtcacgaagggcggccctttaccgttcgcatgggacatcctgagcccgcagtttatgtacggcagcaaagcgtacgtgaaacacccggccgatatccctgac…
384	26_mNectarine-558|578-BC384	AATCCGCCGTTTGTTCCCACGGAGAATCCGACGGGTTGTTACTCGCTCACATTTAATGTTTTAACTAACTAAGGAATTGTGAGCGGATAACAATTCCCCTCTAGAAATAATTTTGTTTAACTTTAAGAAGGAGATATACCGatggtatcaaagggagaagaagacaacatggcaatcataaaagaatttatgcgcttcaaagtccatatggaaggttctgttaatgggcacgaattcgaaattgagggagaaggcgaaggacgcccgtatgaaggtacacagaccgcgaaacttaaggtgaccaaaggcgggccccttccgtttgcctgggacatcttatcgccgcaattttgttacggcagcaaagcatatgtaaaacacccggctgatattccggat…
436	27_mRuby-558|605-BC436	AATCCGCCGTTTGTTCCCACGGAGAATCCGACGGGTTGTTACTCGCTCACATTTAATGTTTTAACTAACTAAGGAATTGTGAGCGGATAACAATTCCCCTCTAGAAATAATTTTGTTTAACTTTAAGAAGGAGATATACCGatgaattctctaatcaaagagaacatgcgcatgaaagtggtcttggaagggagcgttaacggccaccagtttaaatgcaccggagaaggtgaaggaaacccgtacatgggcacccagacgatgcgtataaaggttattgaaggcggtcctctgccctttgcgttcgatattctcgccactagcttcatgtacggttcccgtaccttcatcaaatatccgaagggaatcccggatttctttaagcagtcatttccggaa…
438	28_mRuby3-558|592-BC438	AATCCGCCGTTTGTTCCCACGGAGAATCCGACGGGTTGTTACTCGCTCACATTTAATGTTTTAACTAACTAAGGAATTGTGAGCGGATAACAATTCCCCTCTAGAAATAATTTTGTTTAACTTTAAGAAGGAGATATACCGatggtttcgaagggcgaagaattaattaaagaaaacatgcgcatgaaagtggtcatggaaggcagcgtgaacggccatcaatttaaatgtaccggtgagggagaaggtcgtccctacgaaggcgttcagaccatgcggattaaagtaatcgaaggcggcccgctaccgttcgctttcgacatcttggcaacatcatttatgtatggcagccgaacgtttattaaatatcctgccgatataccagactttttcaagcag…
409	29_mRFP1-Q66C-559|580-BC409	AATCCGCCGTTTGTTCCCACGGAGAATCCGACGGGTTGTTACTCGCTCACATTTAATGTTTTAACTAACTAAGGAATTGTGAGCGGATAACAATTCCCCTCTAGAAATAATTTTGTTTAACTTTAAGAAGGAGATATACCGatggccagctcagaagatgtaattaaagaatttatgcgtttcaaagtgcggatggagggttcggttaatggacatgaatttgagattgaaggtgaaggtgagggccgaccgtacgaagggactcagacggccaaactgaaagtcaccaagggtggccctcttccttttgcgtgggatatcttatccccgcaattttgctacggcagtaaagcgtacgtgaaacatcccgcggacattccagactatctgaaactatca…
426	31_mRed7Q1-560|591-BC426	AATCCGCCGTTTGTTCCCACGGAGAATCCGACGGGTTGTTACTCGCTCACATTTAATGTTTTAACTAACTAAGGAATTGTGAGCGGATAACAATTCCCCTCTAGAAATAATTTTGTTTAACTTTAAGAAGGAGATATACCGatggtgagtaaaggtgaagaggtgattaaggaattcatgcaatttaaagtgcacatggaaggtagcgttaacggccatgagtttgagattgaaggcgaaggggagggtcgcccgtacgaaggcacccaaaccgctaaactgaaggtcacaaaaggtggacccctaccatttgcgtgggacattctgtcgccgcagtttatgtatggtagccgggcctatgtgaagcacccagcagacatcccggattatttcaaactg…
285	34_FusionRed-MQV-566|585-BC285	AATCCGCCGTTTGTTCCCACGGAGAATCCGACGGGTTGTTACTCGCTCACATTTAATGTTTTAACTAACTAAGGAATTGTGAGCGGATAACAATTCCCCTCTAGAAATAATTTTGTTTAACTTTAAGAAGGAGATATACCGatggtttctgaacttatcaaagaaaacatgcccatgaaactctacatggaaggcaccgtaaataaccaccatttcaagtgtacgtccgagggcgagggcaaaccgtacgaaggcacgcagactcagcgaattaaggtcgttgagggtggccccctgccttttgcctttgatatcctggcgaccagcttcatgtacggtagtcgtacctttattaaacacccgccgggtatcccggatttctttaaacaaagcttccct…
301	35_pHuji-566|598-BC301	AATCCGCCGTTTGTTCCCACGGAGAATCCGACGGGTTGTTACTCGCTCACATTTAATGTTTTAACTAACTAAGGAATTGTGAGCGGATAACAATTCCCCTCTAGAAATAATTTTGTTTAACTTTAAGAAGGAGATATACCGatggtgagtaaaggtgaagaaaacaatatggcaatcattaaagaatttatgcgttttaaagtccatatggagggatctgtgaacggccatgaatttgaaatagaaggcgaaggtgaaggccgtccgtatgaagcctttcagaccgctaaacttaaagtgaccaagggtggccctttaccatttgcatgggacatcttgagtccacaatttatgtacggctcgaaagtttatattaagcatccggcggacattccggat…
328	36_mApple-568|592-BC328	AATCCGCCGTTTGTTCCCACGGAGAATCCGACGGGTTGTTACTCGCTCACATTTAATGTTTTAACTAACTAAGGAATTGTGAGCGGATAACAATTCCCCTCTAGAAATAATTTTGTTTAACTTTAAGAAGGAGATATACCGatggtctcaaaaggcgaagaaaataatatggccatcattaaagagttcatgcgctttaaagttcacatggaaggcagtgtgaacgggcacgaatttgaaatcgagggcgaaggcgaaggtcggccttacgaagcatttcaaaccgcgaaactgaaagtgactaaaggaggccccctgccttttgcctgggacattctgtcgccgcagtttatgtatggttcaaaggtttatattaagcacccagctgatattccggac…
468	37_mTangerine-568|585-BC468	AATCCGCCGTTTGTTCCCACGGAGAATCCGACGGGTTGTTACTCGCTCACATTTAATGTTTTAACTAACTAAGGAATTGTGAGCGGATAACAATTCCCCTCTAGAAATAATTTTGTTTAACTTTAAGAAGGAGATATACCGatggcgagctcagaagatgtgattaaggaattcatgcgtttcaaagttcgcatggagggctccgtaaatggccacgaattcgaaatcgaaggtgaaggcgaaggacgcccatatgaaggtacacagacagcgaaactgaaagtgaccaagggggggccgctaccgtttgcatgggatatcctcagccctcagttttgctacggtagcaaagcctatgtaaaacatccggccgatattccagattatcttaaactgtcg…
282	38_FR-1-569|594-BC282	AATCCGCCGTTTGTTCCCACGGAGAATCCGACGGGTTGTTACTCGCTCACATTTAATGTTTTAACTAACTAAGGAATTGTGAGCGGATAACAATTCCCCTCTAGAAATAATTTTGTTTAACTTTAAGAAGGAGATATACCGatggtttcagaactgattaaggaaaacatgccgatgaaactgtatatggaaggtacaattaataaccatcacttcaaatgtacatcggagggtgaaggcaaaccgtacgaaggaacgcaaaccatgcgtattaaagtggtcgaagggggtccgcctccattcgccttcgatatcctggcgaccagctttatgtatggcagtcgcacctttattaaacacccgcccggcattccggatttttttaaacagagcttcccg…
429	39_mRed7Q1S1-569|595-BC429	AATCCGCCGTTTGTTCCCACGGAGAATCCGACGGGTTGTTACTCGCTCACATTTAATGTTTTAACTAACTAAGGAATTGTGAGCGGATAACAATTCCCCTCTAGAAATAATTTTGTTTAACTTTAAGAAGGAGATATACCGatggtaagcaagggcgaagaagtgattaaagagttcatgcagtttaaagtacacatggaaggcagcgtgaatggccatgaatttgaaattgaaggcgaaggcgagggccggccatatgaaggtacgcagaccgcaaaattgaaagtgacaaagggtggcccgcttccttttgcatgggatatcctctctccgcaattcatgtacgggtcacgcgcctacacaaaacatccggcggatatacccgattactttaagtta…
430	40_mRed7Q1S1BM-569|596-BC430	AATCCGCCGTTTGTTCCCACGGAGAATCCGACGGGTTGTTACTCGCTCACATTTAATGTTTTAACTAACTAAGGAATTGTGAGCGGATAACAATTCCCCTCTAGAAATAATTTTGTTTAACTTTAAGAAGGAGATATACCGatggtttcaaagggcgaggccgtaataaaggagtttatgcgcttcaaagtgcacatggaaggctcgatgaatggccatgaatttgaaatcgaaggtgaaggggagggtcgcccctatgagggcactcaaaccgcaaagttaaaagtgacaaaaggcggcccactgccgttctcatgggacatcctcagcccgcagtttatgtatggaagtcgcgcgttcacgaaacatcccgccgatattcctgattactttaaacag…
450	41_mScarlet-569|594-BC450	AATCCGCCGTTTGTTCCCACGGAGAATCCGACGGGTTGTTACTCGCTCACATTTAATGTTTTAACTAACTAAGGAATTGTGAGCGGATAACAATTCCCCTCTAGAAATAATTTTGTTTAACTTTAAGAAGGAGATATACCGatggtcagtaaaggcgaggcggtaattaaggaatttatgcggttcaaagtgcatatggaagggagcatgaacggacacgaattcgaaatagaaggcgaaggcgaagggcgtccgtatgagggtacgcagacagctaaactgaaagtgactaaaggcggtccattgccgttttcatgggatattctgtcaccgcagtttatgtacggctctcgtgcattcaccaaacatccggccgatattccggattattacaagcaa…
457	42_mScarlet-I-569|593-BC457	AATCCGCCGTTTGTTCCCACGGAGAATCCGACGGGTTGTTACTCGCTCACATTTAATGTTTTAACTAACTAAGGAATTGTGAGCGGATAACAATTCCCCTCTAGAAATAATTTTGTTTAACTTTAAGAAGGAGATATACCGatggtaagcaaaggcgaagcggtaattaaagaattcatgcgttttaaagtgcacatggaaggctcaatgaacggtcatgagttcgaaatcgagggcgaaggcgagggtcgtccttatgaaggtacccaaacagcgaagctgaaagtcaccaaaggaggcccgctgcccttctcgtgggatattctaagtccacaatttatgtatggcagccgtgctttcatcaagcacccggcagacattccggattattacaaacag…
284	44_FusionRed-M-571|594-BC284	AATCCGCCGTTTGTTCCCACGGAGAATCCGACGGGTTGTTACTCGCTCACATTTAATGTTTTAACTAACTAAGGAATTGTGAGCGGATAACAATTCCCCTCTAGAAATAATTTTGTTTAACTTTAAGAAGGAGATATACCGatggtgagcgagctgattaaagaaaatatgcctatgaaactgtatatggaaggcaccgtcaataaccaccatttcaaatgcacgtcggaaggcgagggaaaaccatatgaaggaacccagacaatgcgcatcaaagttgttgaaggtggtccgttaccgtttgccttcgatattcttgcgacttcctttatgtacggtagccgaacctttattaagcacccgccgggcatcccggacttctttaaacaaagttttccg…
316	45_anm2CP-572|597-BC316	AATCCGCCGTTTGTTCCCACGGAGAATCCGACGGGTTGTTACTCGCTCACATTTAATGTTTTAACTAACTAAGGAATTGTGAGCGGATAACAATTCCCCTCTAGAAATAATTTTGTTTAACTTTAAGAAGGAGATATACCGatggaaggcggtcctgccctgttccagtccgatatgacctttaaaatttttatcgatggcgttgtcaacgaccagaagttcactattatcgctgacggttcgtccaaatttccgcatggagatttcaacgtgcatgcagtctgcgagaccggtaagctgccgatgagttggaaaccgatttgtcacctgatccagtacggcgagccgttcttcgccaaatatccgaacggcatttctcattttgcgcaagaatgcttc…
275	46_AzaleaB5-574|596-BC275	AATCCGCCGTTTGTTCCCACGGAGAATCCGACGGGTTGTTACTCGCTCACATTTAATGTTTTAACTAACTAAGGAATTGTGAGCGGATAACAATTCCCCTCTAGAAATAATTTTGTTTAACTTTAAGAAGGAGATATACCGatggaaaatgttcgacgcaaaacgggcatccagaccgaaatgaagacgaaactgcacatggacggaatggtgaatgggcactctttcgaaattaagggtgagggcaagggtagtccgtatgaaggcgtgcagactatgaaactgaaggtcacgaaaggcgccccgctgcccttcagcatcgatattctgttaccacaatgtatgtatggctcaaaaccgtttattaaatatcccgaaaatattcctgattacttaaaa…
464	47_mStrawberry-574|596-BC464	AATCCGCCGTTTGTTCCCACGGAGAATCCGACGGGTTGTTACTCGCTCACATTTAATGTTTTAACTAACTAAGGAATTGTGAGCGGATAACAATTCCCCTCTAGAAATAATTTTGTTTAACTTTAAGAAGGAGATATACCGatggtctcaaaaggcgaagaaaataatatggcaatcatcaaggaatttatgcgctttaaagtgcgcatggaaggctctgtcaacggacatgagtttgaaattgaaggtgaaggggaggggcgtccatacgaaggtacgcagacggcgaaactgaaagtaactaagggaggtccccttccgtttgcctgggatattctgacccctaattttacctacggtagcaaagcctacgttaaacacccggcagacatcccagat…
356	48_mGinger2-578|631-BC356	AATCCGCCGTTTGTTCCCACGGAGAATCCGACGGGTTGTTACTCGCTCACATTTAATGTTTTAACTAACTAAGGAATTGTGAGCGGATAACAATTCCCCTCTAGAAATAATTTTGTTTAACTTTAAGAAGGAGATATACCGatgctgcttaaagagaacatgcatattcgaatgtacatggaaggcacggtgaatggccattattttaagtgcaaaggtgtgggtgacgggaacccctttgccggaacccaaagcatgcgtgtacatgttaccgagggcgcgccgctgcctttcgcgtttgatattttggcaccttgttgcgaatatggcagcaagacattcgtacgctatccggccgacatcccagatttcttcaaacagtcatttccggaaggcttt…
300	49_SuperNovaRed-579|610-BC300	AATCCGCCGTTTGTTCCCACGGAGAATCCGACGGGTTGTTACTCGCTCACATTTAATGTTTTAACTAACTAAGGAATTGTGAGCGGATAACAATTCCCCTCTAGAAATAATTTTGTTTAACTTTAAGAAGGAGATATACCGatggaggtgggccctgcactttttcaaagcgatatgacctttaagatttttattgatggagaagtcaacggtcaaaaattcacaatagtggctgatggcagctctaaatttccgcacggtgatttcaatgtgcacgcggtttgtgaaaccggcaagctgccgatgagctggaaaccaatctgccacctgatccaatatggagagccttttttcgcgcgttatccggatggtattagccatttcgcccaggaatgcttc…
307	50_SuperNova2-579|610-BC307	AATCCGCCGTTTGTTCCCACGGAGAATCCGACGGGTTGTTACTCGCTCACATTTAATGTTTTAACTAACTAAGGAATTGTGAGCGGATAACAATTCCCCTCTAGAAATAATTTTGTTTAACTTTAAGAAGGAGATATACCGatgggctcggaagtgggtccggcattattccaacgcgacatgacctttaaaattttcatagatggagaggttaacggtcagaaatttacaatcgtggccgatggcagttccaagtttccgcacggagacttcaatgtacatgcggtttgcgaaactggtaaattgccgatgagctggaaacccatttgtcatcttattcagtatggcgaaccgttttttgcgcgctatcctgatggcattagccattttgcccaagag…
283	51_FusionRed-580|608-BC283	AATCCGCCGTTTGTTCCCACGGAGAATCCGACGGGTTGTTACTCGCTCACATTTAATGTTTTAACTAACTAAGGAATTGTGAGCGGATAACAATTCCCCTCTAGAAATAATTTTGTTTAACTTTAAGAAGGAGATATACCGatggtaagcgaacttattaaggagaacatgccgatgaaactctatatggaaggaaccgtgaacaaccatcacttcaagtgtacctctgaaggggagggcaagccgtacgagggtacgcagaccatgcgtatcaaagttgtggagggtggcccgctgccatttgcgttcgatatcctggcgactagctttatgtacggcagtcggaccttcattaaacatcctcccggcatcccggatttttttaaacagagctttccc…
317	52_cgfmKate2-584|628-BC317	AATCCGCCGTTTGTTCCCACGGAGAATCCGACGGGTTGTTACTCGCTCACATTTAATGTTTTAACTAACTAAGGAATTGTGAGCGGATAACAATTCCCCTCTAGAAATAATTTTGTTTAACTTTAAGAAGGAGATATACCGatggtgtcagaactgataaaagagaacatgcacatgaaactgtacatggaaggtacggtaaataatcatcatttcaaggcgacgtcagagggcgaaggcaaaccgtacgaaggtacccagacaatgcgtattaaagcggtggaagggggcccgttgccctttgcgtttgatatcctggccaccagctttatgtatggaagtaagacctttatcaaccacactcaggggatcccggatttttttaaacagtcgttcccg…
404	53_mRFP1-584|607-BC404	AATCCGCCGTTTGTTCCCACGGAGAATCCGACGGGTTGTTACTCGCTCACATTTAATGTTTTAACTAACTAAGGAATTGTGAGCGGATAACAATTCCCCTCTAGAAATAATTTTGTTTAACTTTAAGAAGGAGATATACCGatggcctcatcggaagatgtcattaaagagtttatgcggtttaaagttcgcatggagggcagcgtgaatggtcacgaatttgaaatagaaggcgaaggggaaggtcgtccgtatgagggcacccagacagcaaaactgaaagtcactaaaggcggccccttgccgtttgcgtgggacatcctcagcccgcaatttcagtacggatcgaaagcatacgtgaagcatccagccgatatcccggattatctgaaactgtct…
371	54_mKateS158A-585|630-BC371	AATCCGCCGTTTGTTCCCACGGAGAATCCGACGGGTTGTTACTCGCTCACATTTAATGTTTTAACTAACTAAGGAATTGTGAGCGGATAACAATTCCCCTCTAGAAATAATTTTGTTTAACTTTAAGAAGGAGATATACCGatgagcgaactgataaaagaaaatatgcacatgaaactctatatggaaggtaccgtgaataaccaccattttaagtgtaccagtgaaggagaaggaaaaccgtacgaaggcacccagaccggccgtattaaggtggtcgaaggtggcccccttccgtttgccttcgatattttagccacatcttttatgtatggctcaaaaaccttcattaaccatacccaaggtatcccagatttctttaaacagagctttccggaa…
313	56_Ultramarine-586|626-BC313	AATCCGCCGTTTGTTCCCACGGAGAATCCGACGGGTTGTTACTCGCTCACATTTAATGTTTTAACTAACTAAGGAATTGTGAGCGGATAACAATTCCCCTCTAGAAATAATTTTGTTTAACTTTAAGAAGGAGATATACCGatgagcgtaatcgcaactcagatgacttataaagtttatatgtccggcacggttaacggccattacttcgaagtggaaggggatggtaaaggtcgcccatatgaaggtgaacagacagtgaaattgaccgcgaccaaaggcggaccgcttccctttgcctgggacatcctgagcccgcaatgccagtatggaagcattccgtttaccaagtacccggaagatattccggattacgtcaaacagtcgtttcccgaaggc…
372	57_mKateS158C-588|635-BC372	AATCCGCCGTTTGTTCCCACGGAGAATCCGACGGGTTGTTACTCGCTCACATTTAATGTTTTAACTAACTAAGGAATTGTGAGCGGATAACAATTCCCCTCTAGAAATAATTTTGTTTAACTTTAAGAAGGAGATATACCGatgtccgaactgattaaagagaatatgcacatgaagctgtatatggaaggtacggtgaataatcaccattttaaatgcacgagcgaaggggaaggcaagccgtatgagggcacccagacgatgcgcatcaaagtggtggagggcggcccgttgccatttgcatttgatattctggccacttcattcatgtacggctctaagacctttattaaccatactcagggtattcctgatttcttcaaacagagctttccggaa…
335	58_mCherry-587|610-BC335	AATCCGCCGTTTGTTCCCACGGAGAATCCGACGGGTTGTTACTCGCTCACATTTAATGTTTTAACTAACTAAGGAATTGTGAGCGGATAACAATTCCCCTCTAGAAATAATTTTGTTTAACTTTAAGAAGGAGATATACCGatggtcagtaaaggcgaagaggataacatggccataattaaagagtttatgcgttttaaggttcacatggagggttcggttaatggccatgaattcgaaattgaaggagagggtgaaggccgcccttatgagggtactcagactgcgaagctgaaagtgaccaaagggggtccgttgccatttgcctgggacatcctaagcccacagtttatgtatggctctaaagcttacgtgaagcatccggcggatattcccgat…
380	60_mLumin-587|621-BC380	AATCCGCCGTTTGTTCCCACGGAGAATCCGACGGGTTGTTACTCGCTCACATTTAATGTTTTAACTAACTAAGGAATTGTGAGCGGATAACAATTCCCCTCTAGAAATAATTTTGTTTAACTTTAAGAAGGAGATATACCGatgagcgaactgatcaaagaaaacatgcatatgaaactgtacatggaaggcaccgtgaataaccaccattttaaatgtacctccgaaggtgaaggtaaaccgtatgagggtactcagaccatgcgtatcaaggtcgtagagggcggaccgctgccattcgcatttgacattctcgccactagctttatgtatggctcgaagacctttattaaccatacacaaggcattcctgatttctttaagcagagcttcccggag…
320	61_cp-mKate-588|620-BC320	AATCCGCCGTTTGTTCCCACGGAGAATCCGACGGGTTGTTACTCGCTCACATTTAATGTTTTAACTAACTAAGGAATTGTGAGCGGATAACAATTCCCCTCTAGAAATAATTTTGTTTAACTTTAAGAAGGAGATATACCGggtcacctgatttgcaacttaaagaccacataccgcagcaagaaaccagcgaagaacctaaaaatgccgggcgtgtattatgtggaccgccgcctggaacggattaaggaggccgataaagaaacatatgtagagcagcacgaagtcgccgttgcacgatactgcgatttaccgtcaaaattgggccatgcgggcgggactggtggatcgatgagcgaacttatcacggaaaatatgcatatgaaactctacatggag…
369	62_mKate-588|635-BC369	AATCCGCCGTTTGTTCCCACGGAGAATCCGACGGGTTGTTACTCGCTCACATTTAATGTTTTAACTAACTAAGGAATTGTGAGCGGATAACAATTCCCCTCTAGAAATAATTTTGTTTAACTTTAAGAAGGAGATATACCGatgtcggaattaatcaaagagaacatgcatatgaagctgtatatggagggtacggtaaataaccaccactttaaatgcacatcggaaggcgaaggtaagccgtacgagggtacccagaccatgcgtattaaagtggtggaagggggccctcttccgtttgcgttcgacattcttgcaacctcattcatgtacggctcaaaaacttttatcaatcatacccagggcattccggattttttcaaacagagctttccggag…
373	63_mKate2-588|633-BC373	AATCCGCCGTTTGTTCCCACGGAGAATCCGACGGGTTGTTACTCGCTCACATTTAATGTTTTAACTAACTAAGGAATTGTGAGCGGATAACAATTCCCCTCTAGAAATAATTTTGTTTAACTTTAAGAAGGAGATATACCGatggtgagtgaactcattaaagagaacatgcatatgaaactctacatggaaggtacggtcaataaccaccattttaaatgtaccagcgaaggtgaaggtaaaccttatgagggcacgcaaaccatgcgtattaaagccgtcgaaggcggcccgctaccgttcgcgttcgatattctggcgaccagctttatgtatggttcaaagacatttatcaaccacacgcagggtattcctgactttttcaagcaatcattccca…
435	64_mRtms5-588|633-BC435	AATCCGCCGTTTGTTCCCACGGAGAATCCGACGGGTTGTTACTCGCTCACATTTAATGTTTTAACTAACTAAGGAATTGTGAGCGGATAACAATTCCCCTCTAGAAATAATTTTGTTTAACTTTAAGAAGGAGATATACCGatgtcagttatcgccacccaaatgacgtataaagtgtacatgagtggcactgtaaatgggcactattttgaagtcgaaggtgacggaaaaggccgtccgtacgaaggggaacaaaccgtcaaacttacagcaaccaagggcggccctttaccattcgcctgggatattctgtctccccagtgtcagtatggctccattccattcaccaagtacccggaggatataccggattatgtaaaacaaagctttcctgagggc…
338	65_mCherry2-589|610-BC338	AATCCGCCGTTTGTTCCCACGGAGAATCCGACGGGTTGTTACTCGCTCACATTTAATGTTTTAACTAACTAAGGAATTGTGAGCGGATAACAATTCCCCTCTAGAAATAATTTTGTTTAACTTTAAGAAGGAGATATACCGatggtgagcaaaggcgaagaagataacatggcgatcatcaaagagtttatgcggtttaaagtgcatatggagggcagcgtgaatggccatgaatttgaaattgaaggagaaggcgaaggccgcccgtatgaaggtacccagacggccaagcttaaagttactaagggcggcccgctgcctttcgcgtgggacattttatcaccgcagtttatgtacgggtccaaggcctacgtaaagcatcccgcggacattccagac…
417	66_mRFP1.1-589|612-BC417	AATCCGCCGTTTGTTCCCACGGAGAATCCGACGGGTTGTTACTCGCTCACATTTAATGTTTTAACTAACTAAGGAATTGTGAGCGGATAACAATTCCCCTCTAGAAATAATTTTGTTTAACTTTAAGAAGGAGATATACCGatggcgtcgtcggaagatgtcatcaaagaatttatgcgcttcaaagttcgcatggaagggtccgtgaacggtcatgaatttgagattgagggggagggtgagggccgtccgtatgaaggcacccagacagcgaaactgaaagtgactaaaggtggaccgctgcccttcgcgtgggatatcctcagcccacagtttatgtacggctctaaagcatatgtgaaacacccggccgacattcctgattatcttaaattaagc…
425	67_mRed7-589|606-BC425	AATCCGCCGTTTGTTCCCACGGAGAATCCGACGGGTTGTTACTCGCTCACATTTAATGTTTTAACTAACTAAGGAATTGTGAGCGGATAACAATTCCCCTCTAGAAATAATTTTGTTTAACTTTAAGAAGGAGATATACCGatggtgtcgaaaggcgaagaagttatcaaagaatttatgcagtttaaagtgcacatggaaggcagcgttaatgggcacgagttcgaaattgagggtgagggcgaaggccgcccgtacgaaggtactcagacagctaaactgaaagtgaccaaaggtgggcccttgcccttcgcgtgggatattctgtcaccgcaattcatgtatggcagcaaggcctacgtgaagcatccggcggatattccggattattttaaactg…
403	69_mPlum-E16P-590|630-BC403	AATCCGCCGTTTGTTCCCACGGAGAATCCGACGGGTTGTTACTCGCTCACATTTAATGTTTTAACTAACTAAGGAATTGTGAGCGGATAACAATTCCCCTCTAGAAATAATTTTGTTTAACTTTAAGAAGGAGATATACCGatggtgtctaagggcgaggaggtaattaaagaatttatgcgcttcaaaccgcatatggagggatcagtcaatggtcacgaatttgaaatcgaaggtgaaggcgaaggtcgcccgtatgaaggcacccagaccgcgcgtttaaaggtgacaaaagggggcccgctaccgttcgcgtgggatatcttgagtccgcaaatcatgtacggatcgaaagcatacgtgaaacaccccgccgatattccggattatctgaaactg…
418	70_mRFP1.2-590|612-BC418	AATCCGCCGTTTGTTCCCACGGAGAATCCGACGGGTTGTTACTCGCTCACATTTAATGTTTTAACTAACTAAGGAATTGTGAGCGGATAACAATTCCCCTCTAGAAATAATTTTGTTTAACTTTAAGAAGGAGATATACCGatggtgtcgaaaggtgaagaagttattaaagagtttatgcgcttcaaagtccgcatggaaggtagcgtaaatggtcatgaatttgaaatcgaaggcgaaggcgaaggacgtccgtacgaggggacccagaccgcaaaactgaaagtgacaaaaggcggcccgctgccatttgcgtgggatattctcagcccgcaatttatgtacggaagtaaagcctatgtcaaacatcctgccgatatccctgattatttaaaactg…
370	71_mKateM41GS158C-593|648-BC370	AATCCGCCGTTTGTTCCCACGGAGAATCCGACGGGTTGTTACTCGCTCACATTTAATGTTTTAACTAACTAAGGAATTGTGAGCGGATAACAATTCCCCTCTAGAAATAATTTTGTTTAACTTTAAGAAGGAGATATACCGatgagtgaattaattaaagaaaacatgcacatgaaactgtacatggagggcacggtgaacaatcatcatttcaaatgtacctcggaaggcgagggcaagccatacgagggtacgcaaactatgcgaatcaaagtggttgaaggtggtcccctaccttttgcctttgatatactggccacctcattcatgtatggttcgaaaacctttattaatcacacacaggggattccggactttttcaagcagtcattcccagag…
357	72_mGrape1-595|625-BC357	AATCCGCCGTTTGTTCCCACGGAGAATCCGACGGGTTGTTACTCGCTCACATTTAATGTTTTAACTAACTAAGGAATTGTGAGCGGATAACAATTCCCCTCTAGAAATAATTTTGTTTAACTTTAAGAAGGAGATATACCGatggccagcagtgaggatgttatcaaagaatttatgcgtttcaaagttcgcatggaaggctccgtcaacggccacgagttcgaaattgaaggcgaaggcgaaggtcggccatatgaagggactcagaccgccaaactaaaagtgacgaaaggcggcccgctgccgtttgcatgggacatcctgtcacctcagtttatgtacggtagtaaggcgtatgtcaagcatccggcagatatcccggattacctcaaattgtcg…
374	73_mKelly1-596|656-BC374	AATCCGCCGTTTGTTCCCACGGAGAATCCGACGGGTTGTTACTCGCTCACATTTAATGTTTTAACTAACTAAGGAATTGTGAGCGGATAACAATTCCCCTCTAGAAATAATTTTGTTTAACTTTAAGAAGGAGATATACCGatggaactgattaaagaaaacatgcgcatgaaattatatatggaaggcacagtcgggaatcatcatttcaaatgtaccgcggaaggcgaggggaaaccgtatgaaggcactcaaacccagcggataaaagttgttgagggaggtccgctaccctttgcctttgatattcttgcaacctgtttcatgtatggttcaaagaccttcattaatcatcctcaaggtatccctgactttttcaaacagagctttccggaagga…
431	74_mRojoA-597|633-BC431	AATCCGCCGTTTGTTCCCACGGAGAATCCGACGGGTTGTTACTCGCTCACATTTAATGTTTTAACTAACTAAGGAATTGTGAGCGGATAACAATTCCCCTCTAGAAATAATTTTGTTTAACTTTAAGAAGGAGATATACCGatggtgtcgaaaggcgaagaggacaacatggcaataattaaagaattcatgcgtttcaagactcacatggagggatcagtgaacggtcatgagtttgagattgaaggtgaaggtgaagggcgtccttatgagggcacacagaccgccaaattgaaagtgaccaaaggcggacctttaccgtttgcgtgggatattctgtctccgcagttcatgtatggcagcaaagcgtatgtaaaacatccagcagacatccccgat…
462	75_mStable-597|633-BC462	AATCCGCCGTTTGTTCCCACGGAGAATCCGACGGGTTGTTACTCGCTCACATTTAATGTTTTAACTAACTAAGGAATTGTGAGCGGATAACAATTCCCCTCTAGAAATAATTTTGTTTAACTTTAAGAAGGAGATATACCGatggtgagcgaactgattaaagagaatatgcacatgaaactatatatggaaggtaccgtgaacaatcatcactttaaatgcacgagcgaaggggaaggcaaaccgtatgaaggaacgcagacgatgcggattaaggcggtagaagggggcccgctgccattcgcgtttgacatcttagccacctcgtttatgtacggctcgaaaaccttcattaaccatactcagggtattcctgactttttcaaacagtccttcccg…
293	76_RDSmCherry0.1-598|625-BC293	AATCCGCCGTTTGTTCCCACGGAGAATCCGACGGGTTGTTACTCGCTCACATTTAATGTTTTAACTAACTAAGGAATTGTGAGCGGATAACAATTCCCCTCTAGAAATAATTTTGTTTAACTTTAAGAAGGAGATATACCGatggttagcaaaggtgaagaggataatatggccatcattaaagaattcatgcgcttcaaagtgcacatggagggttccgtcaacggccacgaatttgaaattgaaggagaaggcgaaggccgtccctatgaggggacccagaccgccaaactgaaagtaaccaaggggggcccgctgccttttgcttgggacattctgtctccgcagttcatgtacggttcaaaggcctacgtgaaacatccggcggatatcccggat…
312	77_TagRFP675-598|675-BC312	AATCCGCCGTTTGTTCCCACGGAGAATCCGACGGGTTGTTACTCGCTCACATTTAATGTTTTAACTAACTAAGGAATTGTGAGCGGATAACAATTCCCCTCTAGAAATAATTTTGTTTAACTTTAAGAAGGAGATATACCGatgagtgaacttatcaaagagaatatgcacatgaaactctacatggagggaaccgtgaacaaccatcattttaaatgcacctcggaaggagaaggtaaaccgtatgaaggcacacagacgcagcgtatcaaagtagttgaaggcggtccattaccgttcgcgtttgatattctggcaaccagctttatgtacggttcgaaaaccttcattaatcatacccaaggcattccggatttctggaagcaatcattcccggaa…
350	78_mGarnet-598|670-BC350	AATCCGCCGTTTGTTCCCACGGAGAATCCGACGGGTTGTTACTCGCTCACATTTAATGTTTTAACTAACTAAGGAATTGTGAGCGGATAACAATTCCCCTCTAGAAATAATTTTGTTTAACTTTAAGAAGGAGATATACCGatgaatagcctaattaaagagaacatgcgtatgaaagtggttttggagggaagcgtaaacggccaccagtttaaatgcactggtgaaggagaaggcaatccgtatatgggcactcaaaccatgcggatcaaagtaatcgaagggggcccgctgccgttcgcgtttgatatactggccacgtcatttatgtatgggtcaaaaaccttcattaaatacccgaaggggatccccgacttttttaaacagagttttccggaa…
353	79_mGarnet2-598|671-BC353	AATCCGCCGTTTGTTCCCACGGAGAATCCGACGGGTTGTTACTCGCTCACATTTAATGTTTTAACTAACTAAGGAATTGTGAGCGGATAACAATTCCCCTCTAGAAATAATTTTGTTTAACTTTAAGAAGGAGATATACCGatgaatagcttaattaaggaaaacatgcgtatgaaggtagttctggagggttcagtgaacgggcaccagtttaaatgcaccggtgaaggcgaaggaaatccgtatatgggaacccagacaatgcgtattaaagtgattgaaggcggtccgctgccgttcgcgtttgatatacttgccaccagttttatgtacggctcaaaaacctttatcaaatatcctaaaggcattccggattttttcaaacaatcttttccggaa…
378	80_mKelly2-598|649-BC378	AATCCGCCGTTTGTTCCCACGGAGAATCCGACGGGTTGTTACTCGCTCACATTTAATGTTTTAACTAACTAAGGAATTGTGAGCGGATAACAATTCCCCTCTAGAAATAATTTTGTTTAACTTTAAGAAGGAGATATACCGatggagctcatcaaagaaaatatgcgcatgaaattatacatggaaggtacagtcggcaatcatcattttaaatgcaccgccgaaggcgaaggtaaaccgtacgaaggcacccaaacccagcgcattaaagtggttgaaggggggccgctgccgtttgcgttcgatatactagcgacgtgtttcatgtacggctcgaaaacctttattaactatccccagggcattccggatttttttaaacaaagcttcccagaaggc…
424	81_mRaspberry-598|625-BC424	AATCCGCCGTTTGTTCCCACGGAGAATCCGACGGGTTGTTACTCGCTCACATTTAATGTTTTAACTAACTAAGGAATTGTGAGCGGATAACAATTCCCCTCTAGAAATAATTTTGTTTAACTTTAAGAAGGAGATATACCGatggtgagtaagggggaagaagtgattaaggaatttatgcggtttaaggtccgtatggaaggtagcgttaacggccatgaatttgagattgaaggagaaggcgaaggtcgtccgtatgagggcacccaaactgccaaactgaaagtaaccaagggcggtccactgccgttcgcatgggatattctgtcgccgcagtgcatgtacggcagtaaaggctacgttaaacacccggctgatattcccgactacctaaaactg…
432	82_mRojoB-598|631-BC432	AATCCGCCGTTTGTTCCCACGGAGAATCCGACGGGTTGTTACTCGCTCACATTTAATGTTTTAACTAACTAAGGAATTGTGAGCGGATAACAATTCCCCTCTAGAAATAATTTTGTTTAACTTTAAGAAGGAGATATACCGatggtatcgaaaggagaggaggacaatatggcgattatcaaggaatttatgcgcttcaaaactcatatggaaggcagcgttaatggacatgaatttgagattgagggcgaaggggaaggccgtccctacgaaggtacccaaacggctaagcttaaagtgaccaaaggtggcccgctgccgtttgcatgggatatcttaagtccgcagtttatgtatggcagcaaggcgtatgtcaaacatccggcggatatcccagat…
387	83_mNeptune2-599|651-BC387	AATCCGCCGTTTGTTCCCACGGAGAATCCGACGGGTTGTTACTCGCTCACATTTAATGTTTTAACTAACTAAGGAATTGTGAGCGGATAACAATTCCCCTCTAGAAATAATTTTGTTTAACTTTAAGAAGGAGATATACCGatggtctccaaaggagaggagctgattaaagaaaatatgcatatgaagctttatatggaaggcaccgttaacaaccaccattttaaatgcacctcagaaggggaaggtaaaccgtatgaaggcacgcagactggtcgtataaaagtggtggaaggaggccctctgccattcgccttcgacatccttgctacttgctttatgtatggtagcaagaccttcatcaatcatacgcaaggtattccagattttttcaaacag…
388	84_mNeptune2.5-599|643-BC388	AATCCGCCGTTTGTTCCCACGGAGAATCCGACGGGTTGTTACTCGCTCACATTTAATGTTTTAACTAACTAAGGAATTGTGAGCGGATAACAATTCCCCTCTAGAAATAATTTTGTTTAACTTTAAGAAGGAGATATACCGatggtgagcaagggtgaagaattgatcaaagaaaatatgcacaccaagctgtacatggaaggtacggtcaataaccaccattttaaatgtacccacgaaggcgaaggtaaaccttatgaaggcacacagaccaatcgcattaaggtagttgaaggaggtccgttgccgttcgcttttgatattctggcaacgtgtttcatgtatggcagtaaaacgttcattaaccatactcaagggattccggattttttcaaacaa…
295	85_RDSmCherry0.2-600|630-BC295	AATCCGCCGTTTGTTCCCACGGAGAATCCGACGGGTTGTTACTCGCTCACATTTAATGTTTTAACTAACTAAGGAATTGTGAGCGGATAACAATTCCCCTCTAGAAATAATTTTGTTTAACTTTAAGAAGGAGATATACCGatggtttcgaagggggaggaagacaatatggccattatcaaagaattcatgcgttttaaagtgcacatggaaggcagcgtgaacggacatgaatttgagattgaaggcgaaggtgagggacgtccatacgaaggtacccagaccgccaaactgaaggtcacaaaaggcggtccgctcccgttcgcctgggacattttgagcccccaattcatgtatggttctaaagcgtatgtaaagcaccctgcagacatcccggat…
297	86_RDSmCherry1-600|630-BC297	AATCCGCCGTTTGTTCCCACGGAGAATCCGACGGGTTGTTACTCGCTCACATTTAATGTTTTAACTAACTAAGGAATTGTGAGCGGATAACAATTCCCCTCTAGAAATAATTTTGTTTAACTTTAAGAAGGAGATATACCGatggttagcaaaggagaggaggataacatggcgattattaaagagtttatgcgcttcaaaagccacatggaaggcagcgttaacggccacgaatttgaaatcgaaggtgaaggtgagggtcgtccttatgaaggcacccagacgtgtaaattaaaagtcaccaagggaggtccgctgccgttcgcgtgggatattctgtctcctcaatttatgtacggaagtaaggcatatgttaaacatccggccgatattccggat…
385	87_mNeptune-600|650-BC385	AATCCGCCGTTTGTTCCCACGGAGAATCCGACGGGTTGTTACTCGCTCACATTTAATGTTTTAACTAACTAAGGAATTGTGAGCGGATAACAATTCCCCTCTAGAAATAATTTTGTTTAACTTTAAGAAGGAGATATACCGatggtgtccaagggagaggaactgattaaagaaaacatgcatatgaaactgtacatggaaggaaccgtaaataatcatcattttaagtgtaccagcgaaggcgaaggtaaaccgtatgagggcacccaaacgggccgcatcaaagttgtggaaggcggtccgcttccattcgcatttgacatcttagcaacttgtttcatgtatggctcaaaaacctttataaaccacacccagggcattccggacttctttaaacag…
433	88_mRouge-600|637-BC433	AATCCGCCGTTTGTTCCCACGGAGAATCCGACGGGTTGTTACTCGCTCACATTTAATGTTTTAACTAACTAAGGAATTGTGAGCGGATAACAATTCCCCTCTAGAAATAATTTTGTTTAACTTTAAGAAGGAGATATACCGatggttagtaaaggggaggaagataacatggcgattattaaagaatttatgcgttttaaaactcatatggaaggcagcgtcaacggccacgagtttgagatcgaaggtgagggcgaaggccgcccgtatgaaggtacacagacagcgaaacttaaagtgaccaaggggggcccgctcccttttgcctgggatattctatcaccccagttcatgtatggctcgaaagcatatgttaaacatccagcggatatcccggat…
331	89_mCarmine-603|675-BC331	AATCCGCCGTTTGTTCCCACGGAGAATCCGACGGGTTGTTACTCGCTCACATTTAATGTTTTAACTAACTAAGGAATTGTGAGCGGATAACAATTCCCCTCTAGAAATAATTTTGTTTAACTTTAAGAAGGAGATATACCGatggtatcaaaaggtgaggaactgattaaggaaaacatgcacatgaaactgtacatggaaggcaccgtaaacaaccatcacttcaaatgcaccagtgagggcgaggggaaaccgtatgaaggcactcagacgcagcgtattaaagttgtagaagggggtcccttaccatttgcctttgatatcctggcaaccagctttatgtacggcagcaagactttcattaatcatacgcagggcatcccggacttttttaaacag…
296	90_RDSmCherry0.5-604|636-BC296	AATCCGCCGTTTGTTCCCACGGAGAATCCGACGGGTTGTTACTCGCTCACATTTAATGTTTTAACTAACTAAGGAATTGTGAGCGGATAACAATTCCCCTCTAGAAATAATTTTGTTTAACTTTAAGAAGGAGATATACCGatggttagcaaaggcgaagaagacaacatggcgatcatcaaggaattcatgcgtttcaagtcgcatatggagggcagtgtgaatggtcacgaatttgagattgaaggcgaaggtgaaggtcgtccgtacgaaggaacgcagacttgcaagttaaaagtcaccaagggtggcccccttccattcgcctgggatattctgagccctcagtttatgtacggaagcaaagcctatgtcaagcacccggcagatattccggac…
330	91_mCardinal-604|659-BC330	AATCCGCCGTTTGTTCCCACGGAGAATCCGACGGGTTGTTACTCGCTCACATTTAATGTTTTAACTAACTAAGGAATTGTGAGCGGATAACAATTCCCCTCTAGAAATAATTTTGTTTAACTTTAAGAAGGAGATATACCGatggtgagtaagggtgaagaattgatcaaagaaaatatgcacatgaagctgtacatggaaggcacggtgaacaatcaccatttcaagtgtaccacggagggtgaaggcaaaccgtatgaaggcactcagacacaacgtatcaaagtggttgaaggtggtccgttaccgtttgccttcgacattttagccacatgttttatgtatggaagcaaaaccttcattaaccatacccagggcattccggatttctttaaacag…
390	92_mNeptune681-604|681-BC390	AATCCGCCGTTTGTTCCCACGGAGAATCCGACGGGTTGTTACTCGCTCACATTTAATGTTTTAACTAACTAAGGAATTGTGAGCGGATAACAATTCCCCTCTAGAAATAATTTTGTTTAACTTTAAGAAGGAGATATACCGatggtctctaaaggtgaagaactcatcaaagagaacatgcacatgaaattatatatggaagggacggttaacaaccatcattttaaatgtaccagcgaaggcgaaggcaaaccgtatgagggtacccagacgcagcgtatcaaagtggtagagggcggtcctttgcccttcgcgtttgacattcttgcgacttgtttcatgtatggttcaaaaacatttattaatcacacccaagggattccggattttttcaaacag…
395	93_mNeptune684-604|684-BC395	AATCCGCCGTTTGTTCCCACGGAGAATCCGACGGGTTGTTACTCGCTCACATTTAATGTTTTAACTAACTAAGGAATTGTGAGCGGATAACAATTCCCCTCTAGAAATAATTTTGTTTAACTTTAAGAAGGAGATATACCGatggttagcaaaggtgaagagctgatcaaagaaaatatgcatatgaagttgtatatggaaggcaccgtgaataatcatcacttcaaatgcacgtccgagggtgaaggaaaaccttacgaaggtacacagacgcagcgtatcaaggtagtggagggcggaccactcccgtttgcgttcgatatattggcaacgtgttttatgtacggttcgaagacatttattaaccacacccagggcattccggattttttcaaacag…
359	94_mGrape2-605|636-BC359	AATCCGCCGTTTGTTCCCACGGAGAATCCGACGGGTTGTTACTCGCTCACATTTAATGTTTTAACTAACTAAGGAATTGTGAGCGGATAACAATTCCCCTCTAGAAATAATTTTGTTTAACTTTAAGAAGGAGATATACCGatggtttctaaaggggaagagaataacatggcggtaattaaggagttcatgcgtttcaaggtccgtatggaaggcagcgtgaacgggcacgaatttgaaatagaaggtaagggcgaaggtcggccgtacgagggcacgcagacagccaaattaaaagtcaccaaaggcggacctcttccgtttgcgtgggatattctcagcccacagtttatgtacggctcgaaagcctatgttaaacaccctccggatatcccggat…
382	96_mMaroon1-609|657-BC382	AATCCGCCGTTTGTTCCCACGGAGAATCCGACGGGTTGTTACTCGCTCACATTTAATGTTTTAACTAACTAAGGAATTGTGAGCGGATAACAATTCCCCTCTAGAAATAATTTTGTTTAACTTTAAGAAGGAGATATACCGatggtatcaaaaggagaagaactcattaaagagaacatgcataccaaactttacctgacaggcacggtgaataatcactattttgaatgtaccgccgaaggtgagggtaaaccgtatgaaggcacccagactaatcgcattaaagtggtccgcggcgggccactgccgttcgcctttgatattctggctccctgctttatgtacgggtctaagactttcatcaaccatcctccggatattccagattactttaaacaa…
310	97_TagRFP657-611|657-BC310	AATCCGCCGTTTGTTCCCACGGAGAATCCGACGGGTTGTTACTCGCTCACATTTAATGTTTTAACTAACTAAGGAATTGTGAGCGGATAACAATTCCCCTCTAGAAATAATTTTGTTTAACTTTAAGAAGGAGATATACCGatgagcgaactaatcacggaaaatatgcacatgaaactgtacatggaagggacagtaaacaaccaccattttaagtgcacttctgaaggtgagggtaaaccttatgaaggtacgcagacgcaacgtataaaagtggtggaaggcggtccgttaccgttcgcctttgatattctggccacctcctttatgtacggcagtcataccttcattaatcacacccaggggattccagatttttggaaacagtcgttcccggag…
311	98_TagRFP658-611|658-BC311	AATCCGCCGTTTGTTCCCACGGAGAATCCGACGGGTTGTTACTCGCTCACATTTAATGTTTTAACTAACTAAGGAATTGTGAGCGGATAACAATTCCCCTCTAGAAATAATTTTGTTTAACTTTAAGAAGGAGATATACCGatgtcggagctaatcaaggaaaatatgcacatgaaattgtacatggagggtaccgtcaataaccatcatttcaaatgcaccagcgagggtgaaggcaaaccctacgaaggtacccagacacagcgcattaaggtggtcgaagggggcccgttaccgtttgcgtttgatattttagcaacgagcttcatgtatggctctcacacattcatcgatcatacccagggcattccggatttttggaaacaatccttcccagaa…
292	99_PSmOrange-634|662-BC292	AATCCGCCGTTTGTTCCCACGGAGAATCCGACGGGTTGTTACTCGCTCACATTTAATGTTTTAACTAACTAAGGAATTGTGAGCGGATAACAATTCCCCTCTAGAAATAATTTTGTTTAACTTTAAGAAGGAGATATACCGatggtttccaagggtgaagaaaataatatggcgattattaaagaattcatgcgcttcaaggtacggatggagggcacggtcaatggccatgaatttgaaatcgagggtgagggggaaggtcgtccgtatgaaggatttcagacagcaaaactgaaagttacgaaaggtggacctctgccgtttgcttgggacattcttagcccgctgttcacttacggttccaaagcctatgtgaaacacccagccgacatccccgat…
303	noFP_BC303	AATCCGCCGTTTGTTCCCACGGAGAATCCGACGGGTTGTTACTCGCTCACATTTAATGTTTTAACTAACTAACTCGGTACCAAATTCCAGAAAAGAGGCCTCCCGAAAGGGGGGCCTTTTTTCGTTTTGGTCCAGATGTTAACTAATACGACTCACTATAGGGAGAgcacccttctgagagagcaatctgcgaaagTCAACCAATAATAGTCTGAATGTCATTGGTTGACCTTTGTACATTAATTTAAGGGAGGACTCCCACAGTCACTGGGGAGTCCTCGAATACGAGCTGGGCACAGAAGATATGGCTTCGTGCCCAGGAAGTGTTCGCACTTCTCTCGTATTCGATTCCCCTAGCATAACCCCTTGGGGCCTCTAAACGGGTCTTGAGGGGTTTTT…
304	mScarlet3-BC304	AATCCGCCGTTTGTTCCCACGGAGAATCCGACGGGTTGTTACTCGCTCACATTTAATGTTTTAACTAACTAAGGAATTGTGAGCGGATAACAATTCCCCTCTAGAAATAATTTTGTTTAACTTTAAGAAGGAGATATACCGATGGATTCCACCGAAGCCGTCATTAAAGAATTTATGCGTTTCAAAGTACACATGGAAGGTTCGATGAATGGTCATGAGTTCGAAATCGAGGGTGAGGGCGAAGGTCGACCGTACGAGGGCACCCAGACCGCGAAATTGCGTGTGACCAAGGGCGGGCCACTGCCATTCTCATGGGACATTCTGTCTCCCCAGTTTATGTATGGTTCGCGCGCCTTTACCAAACATCCGGCCGATATCCCGGATTATTGGAAACAAAGC…
