## Supplementary Table S5 for "Pooled optical screening in bacteria using chromosomally expressed barcodes"

### Sheet: Sheet1
FP	BC	PLP_seq
AzaleaB5-574 & mCherry2L-589	275	TTTCAACCGATTTCGCTAGAAGTTCGTCGAGTATCTGATTCCTTTGACTCACATTGCGTCTATTTAGTGGAGCCCCTGGTAACACAGTTG
miRFP670-642	277	GCACTGCACTCCTTCGCTAGGTGACAGTATGCTATCTGATTCCTTTGACTCACATTGCGTCTATTTAGTGGAGCCCGTTTCAGAGCAACG
miRFP670nano-645	279	AAAGGCCGTCTCACTTCGTAGTACGAGCTGAGACTCTCTGATTCCTTTGACTCACATTGCGTCTATTTAGTGGAGCCCTGACAGAGCACC
DsRed.M1-557	280	TTCCTTTGTGTAATTCGTTAGAGTACGCTAGTTGCACTGATTCCTTTGACTCACATTGCGTCTATTTAGTGGAGCCCGGCCAAATGACCG
miRFP670v1-644	281	TGGGTAATCATTGTCGTTAGATCATAGTCACCGCGCTGATTCCTTTGACTCACATTGCGTCTATTTAGTGGAGCCCCTTCTAACGAGAGG
FR-1-569	282	CACACGAACATGGTCTAGTTTCCACTGACTCTACGCTGATTCCTTTGACTCACATTGCGTCTATTTAGTGGAGCCCCATCTTCGGCAACG
FusionRed-580	283	ATGCATCATTCGGTCTAGTTTCGACTCGTATGCACCTGATTCCTTTGACTCACATTGCGTCTATTTAGTGGAGCCCTAGTTTGTATCGAC
FusionRed-M-571	284	ATATGGAGGGCGGTCTGACATTTCTCCACGAGTACCTGATTCCTTTGACTCACATTGCGTCTATTTAGTGGAGCCCAAATACTCGCGTGG
FusionRed-MQV-566	285	TTGCTTCCACGTCTGACCGTGGGAGTTACTATCCTGATTCCTTTGACTCACATTGCGTCTATTTAGTGGAGCCCGGAGTCTGCAGAAATG
PSmOrange-634	292	ATCCCGCATGGCTATCATCTTACGAACGGCAAGTACCTGATTCCTTTGACTCACATTGCGTCTATTTAGTGGAGCCCGATATTATCTTAC
RDSmCherry0.1-598	293	TGTAACGCCTTATATCATCTTCAACGAGTTAGACGCCTGATTCCTTTGACTCACATTGCGTCTATTTAGTGGAGCCCTCTTGCATCCTGG
RDSmCherry0.2-600	295	ATCGCTTATGTAGATCCAGTGGAACGTAGGTTAAACCTGATTCCTTTGACTCACATTGCGTCTATTTAGTGGAGCCCCGCCAATGTGAAC
RDSmCherry0.5-604	296	TAGGTACAGATCATCCGAGGAGGAAGTACCTTACACTGATTCCTTTGACTCACATTGCGTCTATTTAGTGGAGCCCTGTCGGATTGAATC
RDSmCherry1-600	297	GTTTCAGGAAGCATCCGTCATGTACCATCAAGTCGCTGATTCCTTTGACTCACATTGCGTCTATTTAGTGGAGCCCCTAGCGACGCCAAC
SuperNovaRed-579	300	TGCCAACACATAATCCGTCATTTAAGTTAGCGCACCTGATTCCTTTGACTCACATTGCGTCTATTTAGTGGAGCCCATCCCATAAGCGAG
pHuji-566	301	CATCCCTATCTGTGCAGAGATAACGAACGGTCCTTCTGATTCCTTTGACTCACATTGCGTCTATTTAGTGGAGCCCCGTCAGTTAGTTTC
noFP	303	TCTCTCAGAAGGGTGCATACGTCGAACCATCTTACGCTGATTCCTTTGACTCACATTGCGTCTATTTAGTGGAGCCCTTTCGCAGATTGC
mScarlet3	304	CACACGAATGCGTGCCGCTTACGAAGGATTGGTACCTGATTCCTTTGACTCACATTGCGTCTATTTAGTGGAGCCCAGGAACTGGTAAAG
SuperNova2-579	307	ATTGTCGGAACCGCTGCGGTAGCTTAGCAGATAGTCACTGATTCCTTTGACTCACATTGCGTCTATTTAGTGGAGCCCGAGAACGCATTG
TagRFP-T-555	308	TCTTTACCCTGCTACGTGCTAGGAGATGTAACCTGATTCCTTTGACTCACATTGCGTCTATTTAGTGGAGCCCGGGCATGGATTAATTAC
super-TagRFP-555	309	TAGAAGCACTGACTGCTCGATCACAGGTTCGTAGAACTGATTCCTTTGACTCACATTGCGTCTATTTAGTGGAGCCCACCTCGCGATAGC
TagRFP657-611	310	TACACAAGGATATGCTCGATGCACTGATGTCACTACTGATTCCTTTGACTCACATTGCGTCTATTTAGTGGAGCCCATGCCAAAGTGACG
TagRFP658-611	311	GTAGTATGAGATGCACCGTCTTAAAGTTACGACCCTGATTCCTTTGACTCACATTGCGTCTATTTAGTGGAGCCCAGATGGAAACAGTAG
TagRFP675-598	312	TGACACGCCTCTCGGCAGAGCTTTAACGAGGAAGTCCTGATTCCTTTGACTCACATTGCGTCTATTTAGTGGAGCCCTGAGTATAAATTC
Ultramarine-586	313	AATCGTTTAGCCGGCAGAGGGTAACAGAGTATCCTCTGATTCCTTTGACTCACATTGCGTCTATTTAGTGGAGCCCATGTAGGATCCAGG
anm2CP-572	316	TCCTCCAGTTATTCGCCGGAAGACGGTGTAATACTCCTGATTCCTTTGACTCACATTGCGTCTATTTAGTGGAGCCCGCTTCGACTACGG
cgfmKate2-584	317	AGAACCATTCGGCGCCTACTTTCAATGACAGTCGCCTGATTCCTTTGACTCACATTGCGTCTATTTAGTGGAGCCCCTATGAATGATATC
cp-mKate-588	320	ACTCATGTCGTACCGCGGTAGTGTACGCTGATCTATCTGATTCCTTTGACTCACATTGCGTCTATTTAGTGGAGCCCCATACTAAGCACC
emiRFP670-642	323	CCGGAAGATAGCAGCTCGCAGTTACTCTGATACTCCTGATTCCTTTGACTCACATTGCGTCTATTTAGTGGAGCCCGAGATGATGAGTGC
mApple-568	328	TTTATTTGACGAGATGCCAGAGTCTCAAATCGTCAGAGCTGATTCCTTTGACTCACATTGCGTCTATTTAGTGGAGCCCAAGACGGTAGG
mCardinal-604	330	GCAGGCTCCGCGGCCATACTGGAACCGATCTACACCTGATTCCTTTGACTCACATTGCGTCTATTTAGTGGAGCCCTTATATAATCTTTC
mCarmine-603	331	AATAAGGTCCACGGCCGTAGTCGTACTCATGCTGACCTGATTCCTTTGACTCACATTGCGTCTATTTAGTGGAGCCCGCTAACTAGGAAC
mCherry-587	335	TTCGACGCCCGCCTGACGTTGAGGACTTAGTTCCTGATTCCTTTGACTCACATTGCGTCTATTTAGTGGAGCCCTTAAGTGTGACAAATC
mCherry-XL-558	337	TGCTTTCGATTCAGCCACTAACCTAAATCACTGCGGCTGATTCCTTTGACTCACATTGCGTCTATTTAGTGGAGCCCACACCTAAGACGC
mCherry2-589	338	ATCATTTCTAACAGCCACTAACGAACACTTATCGCGCTGATTCCTTTGACTCACATTGCGTCTATTTAGTGGAGCCCCTGCTTGAGTTAG
mGarnet-598	350	TACGGACCACAAACCGTTATACGGTGACTCATCCCCTGATTCCTTTGACTCACATTGCGTCTATTTAGTGGAGCCCCACCTACCAGATAG
mGarnet2-598	353	AGATCTGTGTAGTACTGACTCTGACGTTAGGTACTCTGATTCCTTTGACTCACATTGCGTCTATTTAGTGGAGCCCGTCCGCTACCAAGG
mGinger2-578	356	AAGAGTATGGTATGACAATTACCTAAAGCGCACTCGCTGATTCCTTTGACTCACATTGCGTCTATTTAGTGGAGCCCCACCAGCCGAGGG
mGrape1-595	357	ACAGTATCCCATGACAATTACGGAAAGCGAGTTCGCTGATTCCTTTGACTCACATTGCGTCTATTTAGTGGAGCCCCAGCTGCAGATTTG
mGrape2-605	359	AAAGCGAATCGGACACTAATATAACAGCGTCGCCCTGATTCCTTTGACTCACATTGCGTCTATTTAGTGGAGCCCACCGGATGCTTCAAG
mKO&kappa-551	363	GAACACAAACAAGACAGTACCCAACCCTAGTAGAGCTGATTCCTTTGACTCACATTGCGTCTATTTAGTGGAGCCCCGTCGAACGAGCGG
mKO2-551	367	AGTTACAATAACACATGACATTAACGTAGCACCCCTGATTCCTTTGACTCACATTGCGTCTATTTAGTGGAGCCCTTGGCGCCAGAGATC
mKate-588	369	ACTCGAGTATCTAACCGAGTCCTACATAATCGTCACTGATTCCTTTGACTCACATTGCGTCTATTTAGTGGAGCCCCCTGCTTCGATAAC
mKateM41GS158C-593	370	AAAGATTGGAGGCAACCGAGTCTCACAGCAATCTAGCTGATTCCTTTGACTCACATTGCGTCTATTTAGTGGAGCCCTGATTTGGAACTC
mKateS158A-585	371	TTAACAGATAGACAACCGTCCTACACATCTTAGTGACTGATTCCTTTGACTCACATTGCGTCTATTTAGTGGAGCCCCTCGTATAGTGCG
mKateS158C-588	372	AACACTGGCTTGAAACCGTCGAGCAATATGAATGACCTGATTCCTTTGACTCACATTGCGTCTATTTAGTGGAGCCCACGGGATCTCCTG
mKate2-588	373	TTGTCCCAGGAAACGAGCAGTTAGGACAGTCTACCTGATTCCTTTGACTCACATTGCGTCTATTTAGTGGAGCCCCGCAGACAAAGAAAC
mKelly1-596	374	CTAAGGAACCAAACGAGCATAATGACGTAGACCGCTGATTCCTTTGACTCACATTGCGTCTATTTAGTGGAGCCCCTAAAGAACGGCAAG
mKelly2-598	378	GCTTTGGGAACGTTCGTTATTGCAGACTAGGCGTACTGATTCCTTTGACTCACATTGCGTCTATTTAGTGGAGCCCACCGTGCTGTTCTG
mLumin-587	380	TCGGGCCAGCTGCTTCTGAGACGGCTGAGTATTCTACTGATTCCTTTGACTCACATTGCGTCTATTTAGTGGAGCCCTCATATAGTCTTG
mMaroon1-609	382	TTAAATCTCCAAACTTCACAACTCTAAATACGGCTCGCTGATTCCTTTGACTCACATTGCGTCTATTTAGTGGAGCCCTTACACCCGCTC
mNectarine-558	384	CAATGGATTAGTGTCACTACTTAACAGAATCGCGCCTGATTCCTTTGACTCACATTGCGTCTATTTAGTGGAGCCCGCGAGATGAAAGAG
mNeptune-600	385	AGGCGTCGTTTGCGTCAGTACCTCAACCCAGTTAGACTGATTCCTTTGACTCACATTGCGTCTATTTAGTGGAGCCCACTCTTGCATTAC
mNeptune2-599	387	ATTTACAACTGACGTCCGAGTGTCACATACCACATACTGATTCCTTTGACTCACATTGCGTCTATTTAGTGGAGCCCCGACGGCTCGTGG
mNeptune2.5-599	388	TTGACAAGAGGTCTCCGAGTTACAGAGAGTACACGCTGATTCCTTTGACTCACATTGCGTCTATTTAGTGGAGCCCCAATGCCCACGTCG
mNeptune681-604	390	CCATGATATGCTCTCCGTCGCGTACAATTACTTACCTGATTCCTTTGACTCACATTGCGTCTATTTAGTGGAGCCCAACTGTCTGAACCG
mNeptune684-604	395	GTTATGCTGTCCCTCGTTCAGTTACCTGGATACGTCTGATTCCTTTGACTCACATTGCGTCTATTTAGTGGAGCCCGCTAAGCCCAAGAG
mPlum-E16P-590	403	TGCCACTAAATCCATCATGAGCCTAACCTCTCTAGTCTGATTCCTTTGACTCACATTGCGTCTATTTAGTGGAGCCCAGTCGGCGCAAGC
mRFP1-584	404	TGCTGGTACGGAAATCCATACACGACAATAGCTTCGCTGATTCCTTTGACTCACATTGCGTCTATTTAGTGGAGCCCCAGCGAGGTTAAC
mRFP1-Q66C-559	409	AAGAATTACGGTGGCGAGCGATACATCTATGCAGACTGATTCCTTTGACTCACATTGCGTCTATTTAGTGGAGCCCCTTCAATTGACTCC
mRFP1-Q66S-555	414	ATGGAAGGTGTGAGGCTGAGCTGACTACTTCGTATCCTGATTCCTTTGACTCACATTGCGTCTATTTAGTGGAGCCCATTTGAGAGCAGC
mRFP1.1-589	417	GCCACCTAACTCGCACACATATAAATCTCGCGGCCTGATTCCTTTGACTCACATTGCGTCTATTTAGTGGAGCCCTTTAAGTTGCATTTG
mRFP1.2-590	418	GATGTGAGAAATCGCACTAGGGTAAAGTGCGTCAACTGATTCCTTTGACTCACATTGCGTCTATTTAGTGGAGCCCGCCAGATATGAATG
mRaspberry-598	424	ACACGTATGACTAAGCCATCCGATACACCAGGTAGACTGATTCCTTTGACTCACATTGCGTCTATTTAGTGGAGCCCTTTAATCGAGGCC
mRed7-589	425	AAATGAGAAAGCAAGCCGATACCGAAGTCCAGATACCTGATTCCTTTGACTCACATTGCGTCTATTTAGTGGAGCCCATACATTCGGAGG
mRed7Q1-560	426	CTTGAAGTTAAAGCCGATAGAGACATAGACTGCGCTGATTCCTTTGACTCACATTGCGTCTATTTAGTGGAGCCCTTGGGCCCTGCTTTG
mRed7Q1S1-569	429	AGCCTTGATAATCCTATAGTATCGAGGAGCGACCCTGATTCCTTTGACTCACATTGCGTCTATTTAGTGGAGCCCTCCTTCCTCCGATAG
mRed7Q1S1BM-569	430	CGGATAATTGCCTGAGTGATAGCTCGGATCTCCTGATTCCTTTGACTCACATTGCGTCTATTTAGTGGAGCCCCGCCTATTGAATATTTC
mRojoA-597	431	AAACCTACATGGCCTGAGTTTACGTGTATGGCACCTGATTCCTTTGACTCACATTGCGTCTATTTAGTGGAGCCCTTCTACCTTGATTTC
mRojoB-598	432	ATTAGGAGACGGCCACACCGAAATAACTCTCGTGCTGATTCCTTTGACTCACATTGCGTCTATTTAGTGGAGCCCTAGACTTCCTCCTAG
mRouge-600	433	TAGGGATACTCGCCACTATATCACAACAGGCGTGCTGATTCCTTTGACTCACATTGCGTCTATTTAGTGGAGCCCGGCGATACTATAATC
mRtms5-588	435	GTGCAATGCAGTCCCACTATCACAAATTCACGGCGCTGATTCCTTTGACTCACATTGCGTCTATTTAGTGGAGCCCGGTCCCTTAGAAAC
mRuby-558	436	TCTCTCTTGCTCCCACTATCGGAAATCACTACCGCTGATTCCTTTGACTCACATTGCGTCTATTTAGTGGAGCCCGGATGGCACAGTATC
mRuby3-558	438	GCTTGTGTCGGGCCCAGTAGTAACCATTAAGCCGCCTGATTCCTTTGACTCACATTGCGTCTATTTAGTGGAGCCCGTCAGTTAGTTAAG
mScarlet-569	450	AATGTGAATTATGACGTTCGTAGAGATGATCGTCACTGATTCCTTTGACTCACATTGCGTCTATTTAGTGGAGCCCTTGCAGAGATGCCG
mScarlet-H-551	454	GTATATCCTTAGGACTGATACTTAGGTCACGTCGACTGATTCCTTTGACTCACATTGCGTCTATTTAGTGGAGCCCCTTCCTCAGATTAC
mScarlet-I-569	457	TACTTGAGATGTAGACAGTATAGCAACCTCAACTCGCTGATTCCTTTGACTCACATTGCGTCTATTTAGTGGAGCCCACAGAACTCGGTG
mStable-597	462	AGGGCTTAATCGCCACATGATTGAACGCCTACGAACCTGATTCCTTTGACTCACATTGCGTCTATTTAGTGGAGCCCCTTGTCCCTATTG
mStrawberry-574	464	CAGTACCACGGACACCATCGTAGAAGCACTGAGACCTGATTCCTTTGACTCACATTGCGTCTATTTAGTGGAGCCCGTAGACTCTTGAAC
mTangerine-568	468	AGGCTTTATACCACACGTATCGGTAATTGCGGTACTCTGATTCCTTTGACTCACATTGCGTCTATTTAGTGGAGCCCTAGCCATTCTATC
miRFP670-2-643	474	CGTAGATGAACAACTGATCTGTACTTCCAGTCACCTGATTCCTTTGACTCACATTGCGTCTATTTAGTGGAGCCCTGTGAGTATGGGATG
