## Supplementary Table S7 for "Pooled optical screening in bacteria using chromosomally expressed barcodes"

### Sheet: Flourophores
Code symbol	Flourophore	Detection oligo
1	Alexa750	TTCTATGTGACCGGGTACAG
2	Alexa488	GGAGATAACGATCCCTCACA
3	Cy3	GTACTCGGCTTTCCAACTGT
4	Cy5	CATATCTGTGACTGCCTGTC

### Sheet: Code
FP	BC	R1	R2	R3	R4	R5	R6	R7
AzaleaB5-574 & mCherry2L-589	275	1	3	2	2	3	2	2
miRFP670-642	277	1	2	2	1	2	1	1
miRFP670nano-645	279	1	1	3	3	3	3	1
DsRed.M1-557	280	2	3	3	4	2	1	4
miRFP670v1-644	281	3	2	2	1	3	4	3
FR-1-569	282	2	3	3	1	3	1	1
FusionRed-580	283	4	2	2	4	1	1	2
FusionRed-M-571	284	4	2	2	4	4	4	3
FusionRed-MQV-566	285	4	4	1	1	1	4	1
PSmOrange-634	292	1	3	3	3	1	2	1
RDSmCherry0.1-598	293	4	4	4	3	3	1	1
RDSmCherry0.2-600	295	1	2	4	4	2	2	2
RDSmCherry0.5-604	296	4	2	4	2	2	3	4
RDSmCherry1-600	297	4	1	1	1	4	1	1
SuperNovaRed-579	300	2	2	3	2	2	1	2
pHuji-566	301	3	4	2	4	3	2	3
noFP	303	3	2	4	3	4	4	3
mScarlet3	304	1	3	3	2	4	4	1
SuperNova2-579	307	4	4	2	4	2	4	4
TagRFP-T-555	308	1	3	4	2	2	4	3
super-TagRFP-555	309	2	3	2	2	4	4	2
TagRFP657-611	310	4	2	3	1	4	2	2
TagRFP658-611	311	1	1	2	1	1	2	1
TagRFP675-598	312	2	2	1	3	1	2	2
Ultramarine-586	313	3	4	1	4	3	4	4
anm2CP-572	316	4	3	1	2	2	1	2
cgfmKate2-584	317	1	4	1	1	1	1	4
cp-mKate-588	320	2	4	3	1	4	3	1
emiRFP670-642	323	1	2	1	1	2	2	3
mApple-568	328	4	1	3	1	1	1	3
mCardinal-604	330	3	3	2	1	2	3	1
mCarmine-603	331	4	2	2	2	1	2	3
mCherry-587	335	3	1	1	3	2	3	2
mCherry-XL-558	337	1	2	1	2	4	1	1
mCherry2-589	338	2	1	2	1	2	2	2
mGarnet-598	350	2	3	3	2	3	2	3
mGarnet2-598	353	3	3	1	3	3	3	1
mGinger2-578	356	3	3	3	2	2	2	1
mGrape1-595	357	4	1	4	4	4	4	1
mGrape2-605	359	1	3	4	1	4	3	3
mKO&kappa-551	363	2	4	1	3	4	4	2
mKO2-551	367	2	2	1	4	2	1	3
mKate-588	369	1	3	1	4	3	4	3
mKateM41GS158C-593	370	2	2	4	1	2	4	1
mKateS158A-585	371	4	3	2	1	3	3	3
mKateS158C-588	372	1	3	3	4	4	1	3
mKate2-588	373	3	3	1	1	3	2	2
mKelly1-596	374	3	1	3	4	2	4	3
mKelly2-598	378	2	1	1	2	1	4	2
mLumin-587	380	2	4	2	1	4	1	4
mMaroon1-609	382	4	4	2	2	2	2	2
mNectarine-558	384	3	2	3	2	3	3	2
mNeptune-600	385	4	3	3	4	1	4	4
mNeptune2-599	387	4	4	4	4	1	2	3
mNeptune2.5-599	388	2	1	3	3	1	1	1
mNeptune681-604	390	4	3	3	3	2	3	3
mNeptune684-604	395	3	4	4	1	4	2	2
mPlum-E16P-590	403	3	1	2	3	1	2	3
mRFP1-584	404	3	3	1	3	4	1	4
mRFP1-Q66C-559	409	1	2	3	2	1	1	4
mRFP1-Q66S-555	414	4	1	1	4	4	2	4
mRFP1.1-589	417	2	4	1	2	3	1	1
mRFP1.2-590	418	2	2	2	4	3	3	1
mRaspberry-598	424	4	4	3	4	3	1	4
mRed7-589	425	3	1	1	2	1	2	1
mRed7Q1-560	426	2	2	3	3	2	2	3
mRed7Q1S1-569	429	2	2	1	1	4	4	4
mRed7Q1S1BM-569	430	1	2	1	1	3	3	1
mRojoA-597	431	4	1	4	3	2	2	1
mRojoB-598	432	3	4	1	1	4	3	3
mRouge-600	433	3	3	2	4	3	4	1
mRtms5-588	435	1	3	3	2	1	3	2
mRuby-558	436	1	4	1	4	4	3	2
mRuby3-558	438	2	1	2	3	2	4	4
mScarlet-569	450	2	3	2	1	1	1	3
mScarlet-H-551	454	3	3	4	3	3	1	2
mScarlet-I-569	457	3	1	2	1	4	1	3
mStable-597	462	4	3	4	3	3	4	4
mStrawberry-574	464	2	4	4	2	2	4	4
mTangerine-568	468	4	2	1	2	3	2	1
miRFP670-2-643	474	2	2	4	4	4	2	4

### Sheet: Lprobes
FP	BC	R1	R2	R3	R4	R5	R6	R7
AzaleaB5-574 & mCherry2L-589	275	CTAGAAGTTCGTCGAGTTACTGTACCCGGTCACATAGAA	CTAGAAGTTCGTCGAGTTAACAGTTGGAAAGCCGAGTAC	CTAGAAGTTCGTCGAGTTATGTGAGGGATCGTTATCTCC	CTAGAAGTTCGTCGAGTTATGTGAGGGATCGTTATCTCC	CTAGAAGTTCGTCGAGTTAACAGTTGGAAAGCCGAGTAC	CTAGAAGTTCGTCGAGTTATGTGAGGGATCGTTATCTCC	CTAGAAGTTCGTCGAGTTATGTGAGGGATCGTTATCTCC
miRFP670-642	277	CTAGGTGACAGTATGCTTACTGTACCCGGTCACATAGAA	CTAGGTGACAGTATGCTTATGTGAGGGATCGTTATCTCC	CTAGGTGACAGTATGCTTATGTGAGGGATCGTTATCTCC	CTAGGTGACAGTATGCTTACTGTACCCGGTCACATAGAA	CTAGGTGACAGTATGCTTATGTGAGGGATCGTTATCTCC	CTAGGTGACAGTATGCTTACTGTACCCGGTCACATAGAA	CTAGGTGACAGTATGCTTACTGTACCCGGTCACATAGAA
miRFP670nano-645	279	TAGTACGAGCTGAGACTGACTGTACCCGGTCACATAGAA	TAGTACGAGCTGAGACTGACTGTACCCGGTCACATAGAA	TAGTACGAGCTGAGACTGAACAGTTGGAAAGCCGAGTAC	TAGTACGAGCTGAGACTGAACAGTTGGAAAGCCGAGTAC	TAGTACGAGCTGAGACTGAACAGTTGGAAAGCCGAGTAC	TAGTACGAGCTGAGACTGAACAGTTGGAAAGCCGAGTAC	TAGTACGAGCTGAGACTGACTGTACCCGGTCACATAGAA
DsRed.M1-557	280	TTAGAGTACGCTAGTTGGTTGTGAGGGATCGTTATCTCC	TTAGAGTACGCTAGTTGGTACAGTTGGAAAGCCGAGTAC	TTAGAGTACGCTAGTTGGTACAGTTGGAAAGCCGAGTAC	TTAGAGTACGCTAGTTGGTGACAGGCAGTCACAGATATG	TTAGAGTACGCTAGTTGGTTGTGAGGGATCGTTATCTCC	TTAGAGTACGCTAGTTGGTCTGTACCCGGTCACATAGAA	TTAGAGTACGCTAGTTGGTGACAGGCAGTCACAGATATG
miRFP670v1-644	281	TTAGATCATAGTCACCGGCACAGTTGGAAAGCCGAGTAC	TTAGATCATAGTCACCGGCTGTGAGGGATCGTTATCTCC	TTAGATCATAGTCACCGGCTGTGAGGGATCGTTATCTCC	TTAGATCATAGTCACCGGCCTGTACCCGGTCACATAGAA	TTAGATCATAGTCACCGGCACAGTTGGAAAGCCGAGTAC	TTAGATCATAGTCACCGGCGACAGGCAGTCACAGATATG	TTAGATCATAGTCACCGGCACAGTTGGAAAGCCGAGTAC
FR-1-569	282	AGTTTCCACTGACTCTAGCTGTGAGGGATCGTTATCTCC	AGTTTCCACTGACTCTAGCACAGTTGGAAAGCCGAGTAC	AGTTTCCACTGACTCTAGCACAGTTGGAAAGCCGAGTAC	AGTTTCCACTGACTCTAGCCTGTACCCGGTCACATAGAA	AGTTTCCACTGACTCTAGCACAGTTGGAAAGCCGAGTAC	AGTTTCCACTGACTCTAGCCTGTACCCGGTCACATAGAA	AGTTTCCACTGACTCTAGCCTGTACCCGGTCACATAGAA
FusionRed-580	283	AGTTTCGACTCGTATGCTGGACAGGCAGTCACAGATATG	AGTTTCGACTCGTATGCTGTGTGAGGGATCGTTATCTCC	AGTTTCGACTCGTATGCTGTGTGAGGGATCGTTATCTCC	AGTTTCGACTCGTATGCTGGACAGGCAGTCACAGATATG	AGTTTCGACTCGTATGCTGCTGTACCCGGTCACATAGAA	AGTTTCGACTCGTATGCTGCTGTACCCGGTCACATAGAA	AGTTTCGACTCGTATGCTGTGTGAGGGATCGTTATCTCC
FusionRed-M-571	284	GACATTTCTCCACGAGTTGGACAGGCAGTCACAGATATG	GACATTTCTCCACGAGTTGTGTGAGGGATCGTTATCTCC	GACATTTCTCCACGAGTTGTGTGAGGGATCGTTATCTCC	GACATTTCTCCACGAGTTGGACAGGCAGTCACAGATATG	GACATTTCTCCACGAGTTGGACAGGCAGTCACAGATATG	GACATTTCTCCACGAGTTGGACAGGCAGTCACAGATATG	GACATTTCTCCACGAGTTGACAGTTGGAAAGCCGAGTAC
FusionRed-MQV-566	285	GACCGTGGGAGTTACTAAGGACAGGCAGTCACAGATATG	GACCGTGGGAGTTACTAAGGACAGGCAGTCACAGATATG	GACCGTGGGAGTTACTAAGCTGTACCCGGTCACATAGAA	GACCGTGGGAGTTACTAAGCTGTACCCGGTCACATAGAA	GACCGTGGGAGTTACTAAGCTGTACCCGGTCACATAGAA	GACCGTGGGAGTTACTAAGGACAGGCAGTCACAGATATG	GACCGTGGGAGTTACTAAGCTGTACCCGGTCACATAGAA
PSmOrange-634	292	TCTTACGAACGGCAAGTTGCTGTACCCGGTCACATAGAA	TCTTACGAACGGCAAGTTGACAGTTGGAAAGCCGAGTAC	TCTTACGAACGGCAAGTTGACAGTTGGAAAGCCGAGTAC	TCTTACGAACGGCAAGTTGACAGTTGGAAAGCCGAGTAC	TCTTACGAACGGCAAGTTGCTGTACCCGGTCACATAGAA	TCTTACGAACGGCAAGTTGTGTGAGGGATCGTTATCTCC	TCTTACGAACGGCAAGTTGCTGTACCCGGTCACATAGAA
RDSmCherry0.1-598	293	TCTTCAACGAGTTAGACCGGACAGGCAGTCACAGATATG	TCTTCAACGAGTTAGACCGGACAGGCAGTCACAGATATG	TCTTCAACGAGTTAGACCGGACAGGCAGTCACAGATATG	TCTTCAACGAGTTAGACCGACAGTTGGAAAGCCGAGTAC	TCTTCAACGAGTTAGACCGACAGTTGGAAAGCCGAGTAC	TCTTCAACGAGTTAGACCGCTGTACCCGGTCACATAGAA	TCTTCAACGAGTTAGACCGCTGTACCCGGTCACATAGAA
RDSmCherry0.2-600	295	AGTGGAACGTAGGTTAATGCTGTACCCGGTCACATAGAA	AGTGGAACGTAGGTTAATGTGTGAGGGATCGTTATCTCC	AGTGGAACGTAGGTTAATGGACAGGCAGTCACAGATATG	AGTGGAACGTAGGTTAATGGACAGGCAGTCACAGATATG	AGTGGAACGTAGGTTAATGTGTGAGGGATCGTTATCTCC	AGTGGAACGTAGGTTAATGTGTGAGGGATCGTTATCTCC	AGTGGAACGTAGGTTAATGTGTGAGGGATCGTTATCTCC
RDSmCherry0.5-604	296	GAGGAGGAAGTACCTTAGTGACAGGCAGTCACAGATATG	GAGGAGGAAGTACCTTAGTTGTGAGGGATCGTTATCTCC	GAGGAGGAAGTACCTTAGTGACAGGCAGTCACAGATATG	GAGGAGGAAGTACCTTAGTTGTGAGGGATCGTTATCTCC	GAGGAGGAAGTACCTTAGTTGTGAGGGATCGTTATCTCC	GAGGAGGAAGTACCTTAGTACAGTTGGAAAGCCGAGTAC	GAGGAGGAAGTACCTTAGTGACAGGCAGTCACAGATATG
RDSmCherry1-600	297	GTCATGTACCATCAAGTGCGACAGGCAGTCACAGATATG	GTCATGTACCATCAAGTGCCTGTACCCGGTCACATAGAA	GTCATGTACCATCAAGTGCCTGTACCCGGTCACATAGAA	GTCATGTACCATCAAGTGCCTGTACCCGGTCACATAGAA	GTCATGTACCATCAAGTGCGACAGGCAGTCACAGATATG	GTCATGTACCATCAAGTGCCTGTACCCGGTCACATAGAA	GTCATGTACCATCAAGTGCCTGTACCCGGTCACATAGAA
SuperNovaRed-579	300	GTCATTTAAGTTAGCGCTGTGTGAGGGATCGTTATCTCC	GTCATTTAAGTTAGCGCTGTGTGAGGGATCGTTATCTCC	GTCATTTAAGTTAGCGCTGACAGTTGGAAAGCCGAGTAC	GTCATTTAAGTTAGCGCTGTGTGAGGGATCGTTATCTCC	GTCATTTAAGTTAGCGCTGTGTGAGGGATCGTTATCTCC	GTCATTTAAGTTAGCGCTGCTGTACCCGGTCACATAGAA	GTCATTTAAGTTAGCGCTGTGTGAGGGATCGTTATCTCC
pHuji-566	301	GAGATAACGAACGGTCCAAACAGTTGGAAAGCCGAGTAC	GAGATAACGAACGGTCCAAGACAGGCAGTCACAGATATG	GAGATAACGAACGGTCCAATGTGAGGGATCGTTATCTCC	GAGATAACGAACGGTCCAAGACAGGCAGTCACAGATATG	GAGATAACGAACGGTCCAAACAGTTGGAAAGCCGAGTAC	GAGATAACGAACGGTCCAATGTGAGGGATCGTTATCTCC	GAGATAACGAACGGTCCAAACAGTTGGAAAGCCGAGTAC
noFP	303	TACGTCGAACCATCTTAGCACAGTTGGAAAGCCGAGTAC	TACGTCGAACCATCTTAGCTGTGAGGGATCGTTATCTCC	TACGTCGAACCATCTTAGCGACAGGCAGTCACAGATATG	TACGTCGAACCATCTTAGCACAGTTGGAAAGCCGAGTAC	TACGTCGAACCATCTTAGCGACAGGCAGTCACAGATATG	TACGTCGAACCATCTTAGCGACAGGCAGTCACAGATATG	TACGTCGAACCATCTTAGCACAGTTGGAAAGCCGAGTAC
mScarlet3	304	GCTTACGAAGGATTGGTTGCTGTACCCGGTCACATAGAA	GCTTACGAAGGATTGGTTGACAGTTGGAAAGCCGAGTAC	GCTTACGAAGGATTGGTTGACAGTTGGAAAGCCGAGTAC	GCTTACGAAGGATTGGTTGTGTGAGGGATCGTTATCTCC	GCTTACGAAGGATTGGTTGGACAGGCAGTCACAGATATG	GCTTACGAAGGATTGGTTGGACAGGCAGTCACAGATATG	GCTTACGAAGGATTGGTTGCTGTACCCGGTCACATAGAA
SuperNova2-579	307	GTAGCTTAGCAGATAGTGTGACAGGCAGTCACAGATATG	GTAGCTTAGCAGATAGTGTGACAGGCAGTCACAGATATG	GTAGCTTAGCAGATAGTGTTGTGAGGGATCGTTATCTCC	GTAGCTTAGCAGATAGTGTGACAGGCAGTCACAGATATG	GTAGCTTAGCAGATAGTGTTGTGAGGGATCGTTATCTCC	GTAGCTTAGCAGATAGTGTGACAGGCAGTCACAGATATG	GTAGCTTAGCAGATAGTGTGACAGGCAGTCACAGATATG
TagRFP-T-555	308	ACGTGCTAGGAGATGTATGCTGTACCCGGTCACATAGAA	ACGTGCTAGGAGATGTATGACAGTTGGAAAGCCGAGTAC	ACGTGCTAGGAGATGTATGGACAGGCAGTCACAGATATG	ACGTGCTAGGAGATGTATGTGTGAGGGATCGTTATCTCC	ACGTGCTAGGAGATGTATGTGTGAGGGATCGTTATCTCC	ACGTGCTAGGAGATGTATGGACAGGCAGTCACAGATATG	ACGTGCTAGGAGATGTATGACAGTTGGAAAGCCGAGTAC
super-TagRFP-555	309	CGATCACAGGTTCGTAGTTTGTGAGGGATCGTTATCTCC	CGATCACAGGTTCGTAGTTACAGTTGGAAAGCCGAGTAC	CGATCACAGGTTCGTAGTTTGTGAGGGATCGTTATCTCC	CGATCACAGGTTCGTAGTTTGTGAGGGATCGTTATCTCC	CGATCACAGGTTCGTAGTTGACAGGCAGTCACAGATATG	CGATCACAGGTTCGTAGTTGACAGGCAGTCACAGATATG	CGATCACAGGTTCGTAGTTTGTGAGGGATCGTTATCTCC
TagRFP657-611	310	CGATGCACTGATGTCACATGACAGGCAGTCACAGATATG	CGATGCACTGATGTCACATTGTGAGGGATCGTTATCTCC	CGATGCACTGATGTCACATACAGTTGGAAAGCCGAGTAC	CGATGCACTGATGTCACATCTGTACCCGGTCACATAGAA	CGATGCACTGATGTCACATGACAGGCAGTCACAGATATG	CGATGCACTGATGTCACATTGTGAGGGATCGTTATCTCC	CGATGCACTGATGTCACATTGTGAGGGATCGTTATCTCC
TagRFP658-611	311	CCGTCTTAAAGTTACGAGGCTGTACCCGGTCACATAGAA	CCGTCTTAAAGTTACGAGGCTGTACCCGGTCACATAGAA	CCGTCTTAAAGTTACGAGGTGTGAGGGATCGTTATCTCC	CCGTCTTAAAGTTACGAGGCTGTACCCGGTCACATAGAA	CCGTCTTAAAGTTACGAGGCTGTACCCGGTCACATAGAA	CCGTCTTAAAGTTACGAGGTGTGAGGGATCGTTATCTCC	CCGTCTTAAAGTTACGAGGCTGTACCCGGTCACATAGAA
TagRFP675-598	312	GAGCTTTAACGAGGAAGAGTGTGAGGGATCGTTATCTCC	GAGCTTTAACGAGGAAGAGTGTGAGGGATCGTTATCTCC	GAGCTTTAACGAGGAAGAGCTGTACCCGGTCACATAGAA	GAGCTTTAACGAGGAAGAGACAGTTGGAAAGCCGAGTAC	GAGCTTTAACGAGGAAGAGCTGTACCCGGTCACATAGAA	GAGCTTTAACGAGGAAGAGTGTGAGGGATCGTTATCTCC	GAGCTTTAACGAGGAAGAGTGTGAGGGATCGTTATCTCC
Ultramarine-586	313	GAGGGTAACAGAGTATCGAACAGTTGGAAAGCCGAGTAC	GAGGGTAACAGAGTATCGAGACAGGCAGTCACAGATATG	GAGGGTAACAGAGTATCGACTGTACCCGGTCACATAGAA	GAGGGTAACAGAGTATCGAGACAGGCAGTCACAGATATG	GAGGGTAACAGAGTATCGAACAGTTGGAAAGCCGAGTAC	GAGGGTAACAGAGTATCGAGACAGGCAGTCACAGATATG	GAGGGTAACAGAGTATCGAGACAGGCAGTCACAGATATG
anm2CP-572	316	GGAAGACGGTGTAATACAGGACAGGCAGTCACAGATATG	GGAAGACGGTGTAATACAGACAGTTGGAAAGCCGAGTAC	GGAAGACGGTGTAATACAGCTGTACCCGGTCACATAGAA	GGAAGACGGTGTAATACAGTGTGAGGGATCGTTATCTCC	GGAAGACGGTGTAATACAGTGTGAGGGATCGTTATCTCC	GGAAGACGGTGTAATACAGCTGTACCCGGTCACATAGAA	GGAAGACGGTGTAATACAGTGTGAGGGATCGTTATCTCC
cgfmKate2-584	317	TACTTTCAATGACAGTCCGCTGTACCCGGTCACATAGAA	TACTTTCAATGACAGTCCGGACAGGCAGTCACAGATATG	TACTTTCAATGACAGTCCGCTGTACCCGGTCACATAGAA	TACTTTCAATGACAGTCCGCTGTACCCGGTCACATAGAA	TACTTTCAATGACAGTCCGCTGTACCCGGTCACATAGAA	TACTTTCAATGACAGTCCGCTGTACCCGGTCACATAGAA	TACTTTCAATGACAGTCCGGACAGGCAGTCACAGATATG
cp-mKate-588	320	GTAGTGTACGCTGATCTTATGTGAGGGATCGTTATCTCC	GTAGTGTACGCTGATCTTAGACAGGCAGTCACAGATATG	GTAGTGTACGCTGATCTTAACAGTTGGAAAGCCGAGTAC	GTAGTGTACGCTGATCTTACTGTACCCGGTCACATAGAA	GTAGTGTACGCTGATCTTAGACAGGCAGTCACAGATATG	GTAGTGTACGCTGATCTTAACAGTTGGAAAGCCGAGTAC	GTAGTGTACGCTGATCTTACTGTACCCGGTCACATAGAA
emiRFP670-642	323	CGCAGTTACTCTGATACAGCTGTACCCGGTCACATAGAA	CGCAGTTACTCTGATACAGTGTGAGGGATCGTTATCTCC	CGCAGTTACTCTGATACAGCTGTACCCGGTCACATAGAA	CGCAGTTACTCTGATACAGCTGTACCCGGTCACATAGAA	CGCAGTTACTCTGATACAGTGTGAGGGATCGTTATCTCC	CGCAGTTACTCTGATACAGTGTGAGGGATCGTTATCTCC	CGCAGTTACTCTGATACAGACAGTTGGAAAGCCGAGTAC
mApple-568	328	GAGTCTCAAATCGTCAGTCGACAGGCAGTCACAGATATG	GAGTCTCAAATCGTCAGTCCTGTACCCGGTCACATAGAA	GAGTCTCAAATCGTCAGTCACAGTTGGAAAGCCGAGTAC	GAGTCTCAAATCGTCAGTCCTGTACCCGGTCACATAGAA	GAGTCTCAAATCGTCAGTCCTGTACCCGGTCACATAGAA	GAGTCTCAAATCGTCAGTCCTGTACCCGGTCACATAGAA	GAGTCTCAAATCGTCAGTCACAGTTGGAAAGCCGAGTAC
mCardinal-604	330	TACTGGAACCGATCTACTGACAGTTGGAAAGCCGAGTAC	TACTGGAACCGATCTACTGACAGTTGGAAAGCCGAGTAC	TACTGGAACCGATCTACTGTGTGAGGGATCGTTATCTCC	TACTGGAACCGATCTACTGCTGTACCCGGTCACATAGAA	TACTGGAACCGATCTACTGTGTGAGGGATCGTTATCTCC	TACTGGAACCGATCTACTGACAGTTGGAAAGCCGAGTAC	TACTGGAACCGATCTACTGCTGTACCCGGTCACATAGAA
mCarmine-603	331	TAGTCGTACTCATGCTGTGGACAGGCAGTCACAGATATG	TAGTCGTACTCATGCTGTGTGTGAGGGATCGTTATCTCC	TAGTCGTACTCATGCTGTGTGTGAGGGATCGTTATCTCC	TAGTCGTACTCATGCTGTGTGTGAGGGATCGTTATCTCC	TAGTCGTACTCATGCTGTGCTGTACCCGGTCACATAGAA	TAGTCGTACTCATGCTGTGTGTGAGGGATCGTTATCTCC	TAGTCGTACTCATGCTGTGACAGTTGGAAAGCCGAGTAC
mCherry-587	335	GACGTTGAGGACTTAGTAGACAGTTGGAAAGCCGAGTAC	GACGTTGAGGACTTAGTAGCTGTACCCGGTCACATAGAA	GACGTTGAGGACTTAGTAGCTGTACCCGGTCACATAGAA	GACGTTGAGGACTTAGTAGACAGTTGGAAAGCCGAGTAC	GACGTTGAGGACTTAGTAGTGTGAGGGATCGTTATCTCC	GACGTTGAGGACTTAGTAGACAGTTGGAAAGCCGAGTAC	GACGTTGAGGACTTAGTAGTGTGAGGGATCGTTATCTCC
mCherry-XL-558	337	CTAACCTAAATCACTGCCCCTGTACCCGGTCACATAGAA	CTAACCTAAATCACTGCCCTGTGAGGGATCGTTATCTCC	CTAACCTAAATCACTGCCCCTGTACCCGGTCACATAGAA	CTAACCTAAATCACTGCCCTGTGAGGGATCGTTATCTCC	CTAACCTAAATCACTGCCCGACAGGCAGTCACAGATATG	CTAACCTAAATCACTGCCCCTGTACCCGGTCACATAGAA	CTAACCTAAATCACTGCCCCTGTACCCGGTCACATAGAA
mCherry2-589	338	CTAACGAACACTTATCGGCTGTGAGGGATCGTTATCTCC	CTAACGAACACTTATCGGCCTGTACCCGGTCACATAGAA	CTAACGAACACTTATCGGCTGTGAGGGATCGTTATCTCC	CTAACGAACACTTATCGGCCTGTACCCGGTCACATAGAA	CTAACGAACACTTATCGGCTGTGAGGGATCGTTATCTCC	CTAACGAACACTTATCGGCTGTGAGGGATCGTTATCTCC	CTAACGAACACTTATCGGCTGTGAGGGATCGTTATCTCC
mGarnet-598	350	TTATACGGTGACTCATCGGTGTGAGGGATCGTTATCTCC	TTATACGGTGACTCATCGGACAGTTGGAAAGCCGAGTAC	TTATACGGTGACTCATCGGACAGTTGGAAAGCCGAGTAC	TTATACGGTGACTCATCGGTGTGAGGGATCGTTATCTCC	TTATACGGTGACTCATCGGACAGTTGGAAAGCCGAGTAC	TTATACGGTGACTCATCGGTGTGAGGGATCGTTATCTCC	TTATACGGTGACTCATCGGACAGTTGGAAAGCCGAGTAC
mGarnet2-598	353	GACTCTGACGTTAGGTAGAACAGTTGGAAAGCCGAGTAC	GACTCTGACGTTAGGTAGAACAGTTGGAAAGCCGAGTAC	GACTCTGACGTTAGGTAGACTGTACCCGGTCACATAGAA	GACTCTGACGTTAGGTAGAACAGTTGGAAAGCCGAGTAC	GACTCTGACGTTAGGTAGAACAGTTGGAAAGCCGAGTAC	GACTCTGACGTTAGGTAGAACAGTTGGAAAGCCGAGTAC	GACTCTGACGTTAGGTAGACTGTACCCGGTCACATAGAA
mGinger2-578	356	ATTACCTAAAGCGCACTGCACAGTTGGAAAGCCGAGTAC	ATTACCTAAAGCGCACTGCACAGTTGGAAAGCCGAGTAC	ATTACCTAAAGCGCACTGCACAGTTGGAAAGCCGAGTAC	ATTACCTAAAGCGCACTGCTGTGAGGGATCGTTATCTCC	ATTACCTAAAGCGCACTGCTGTGAGGGATCGTTATCTCC	ATTACCTAAAGCGCACTGCTGTGAGGGATCGTTATCTCC	ATTACCTAAAGCGCACTGCCTGTACCCGGTCACATAGAA
mGrape1-595	357	ATTACGGAAAGCGAGTTGCGACAGGCAGTCACAGATATG	ATTACGGAAAGCGAGTTGCCTGTACCCGGTCACATAGAA	ATTACGGAAAGCGAGTTGCGACAGGCAGTCACAGATATG	ATTACGGAAAGCGAGTTGCGACAGGCAGTCACAGATATG	ATTACGGAAAGCGAGTTGCGACAGGCAGTCACAGATATG	ATTACGGAAAGCGAGTTGCGACAGGCAGTCACAGATATG	ATTACGGAAAGCGAGTTGCCTGTACCCGGTCACATAGAA
mGrape2-605	359	CTAATATAACAGCGTCGGGCTGTACCCGGTCACATAGAA	CTAATATAACAGCGTCGGGACAGTTGGAAAGCCGAGTAC	CTAATATAACAGCGTCGGGGACAGGCAGTCACAGATATG	CTAATATAACAGCGTCGGGCTGTACCCGGTCACATAGAA	CTAATATAACAGCGTCGGGGACAGGCAGTCACAGATATG	CTAATATAACAGCGTCGGGACAGTTGGAAAGCCGAGTAC	CTAATATAACAGCGTCGGGACAGTTGGAAAGCCGAGTAC
mKO&kappa-551	363	GTACCCAACCCTAGTAGTCTGTGAGGGATCGTTATCTCC	GTACCCAACCCTAGTAGTCGACAGGCAGTCACAGATATG	GTACCCAACCCTAGTAGTCCTGTACCCGGTCACATAGAA	GTACCCAACCCTAGTAGTCACAGTTGGAAAGCCGAGTAC	GTACCCAACCCTAGTAGTCGACAGGCAGTCACAGATATG	GTACCCAACCCTAGTAGTCGACAGGCAGTCACAGATATG	GTACCCAACCCTAGTAGTCTGTGAGGGATCGTTATCTCC
mKO2-551	367	TGACATTAACGTAGCACGGTGTGAGGGATCGTTATCTCC	TGACATTAACGTAGCACGGTGTGAGGGATCGTTATCTCC	TGACATTAACGTAGCACGGCTGTACCCGGTCACATAGAA	TGACATTAACGTAGCACGGGACAGGCAGTCACAGATATG	TGACATTAACGTAGCACGGTGTGAGGGATCGTTATCTCC	TGACATTAACGTAGCACGGCTGTACCCGGTCACATAGAA	TGACATTAACGTAGCACGGACAGTTGGAAAGCCGAGTAC
mKate-588	369	GAGTCCTACATAATCGTGTCTGTACCCGGTCACATAGAA	GAGTCCTACATAATCGTGTACAGTTGGAAAGCCGAGTAC	GAGTCCTACATAATCGTGTCTGTACCCGGTCACATAGAA	GAGTCCTACATAATCGTGTGACAGGCAGTCACAGATATG	GAGTCCTACATAATCGTGTACAGTTGGAAAGCCGAGTAC	GAGTCCTACATAATCGTGTGACAGGCAGTCACAGATATG	GAGTCCTACATAATCGTGTACAGTTGGAAAGCCGAGTAC
mKateM41GS158C-593	370	GAGTCTCACAGCAATCTTCTGTGAGGGATCGTTATCTCC	GAGTCTCACAGCAATCTTCTGTGAGGGATCGTTATCTCC	GAGTCTCACAGCAATCTTCGACAGGCAGTCACAGATATG	GAGTCTCACAGCAATCTTCCTGTACCCGGTCACATAGAA	GAGTCTCACAGCAATCTTCTGTGAGGGATCGTTATCTCC	GAGTCTCACAGCAATCTTCGACAGGCAGTCACAGATATG	GAGTCTCACAGCAATCTTCCTGTACCCGGTCACATAGAA
mKateS158A-585	371	GTCCTACACATCTTAGTCTGACAGGCAGTCACAGATATG	GTCCTACACATCTTAGTCTACAGTTGGAAAGCCGAGTAC	GTCCTACACATCTTAGTCTTGTGAGGGATCGTTATCTCC	GTCCTACACATCTTAGTCTCTGTACCCGGTCACATAGAA	GTCCTACACATCTTAGTCTACAGTTGGAAAGCCGAGTAC	GTCCTACACATCTTAGTCTACAGTTGGAAAGCCGAGTAC	GTCCTACACATCTTAGTCTACAGTTGGAAAGCCGAGTAC
mKateS158C-588	372	GTCGAGCAATATGAATGTGCTGTACCCGGTCACATAGAA	GTCGAGCAATATGAATGTGACAGTTGGAAAGCCGAGTAC	GTCGAGCAATATGAATGTGACAGTTGGAAAGCCGAGTAC	GTCGAGCAATATGAATGTGGACAGGCAGTCACAGATATG	GTCGAGCAATATGAATGTGGACAGGCAGTCACAGATATG	GTCGAGCAATATGAATGTGCTGTACCCGGTCACATAGAA	GTCGAGCAATATGAATGTGACAGTTGGAAAGCCGAGTAC
mKate2-588	373	AGCAGTTAGGACAGTCTTGACAGTTGGAAAGCCGAGTAC	AGCAGTTAGGACAGTCTTGACAGTTGGAAAGCCGAGTAC	AGCAGTTAGGACAGTCTTGCTGTACCCGGTCACATAGAA	AGCAGTTAGGACAGTCTTGCTGTACCCGGTCACATAGAA	AGCAGTTAGGACAGTCTTGACAGTTGGAAAGCCGAGTAC	AGCAGTTAGGACAGTCTTGTGTGAGGGATCGTTATCTCC	AGCAGTTAGGACAGTCTTGTGTGAGGGATCGTTATCTCC
mKelly1-596	374	AGCATAATGACGTAGACGCACAGTTGGAAAGCCGAGTAC	AGCATAATGACGTAGACGCCTGTACCCGGTCACATAGAA	AGCATAATGACGTAGACGCACAGTTGGAAAGCCGAGTAC	AGCATAATGACGTAGACGCGACAGGCAGTCACAGATATG	AGCATAATGACGTAGACGCTGTGAGGGATCGTTATCTCC	AGCATAATGACGTAGACGCGACAGGCAGTCACAGATATG	AGCATAATGACGTAGACGCACAGTTGGAAAGCCGAGTAC
mKelly2-598	378	TTATTGCAGACTAGGCGATTGTGAGGGATCGTTATCTCC	TTATTGCAGACTAGGCGATCTGTACCCGGTCACATAGAA	TTATTGCAGACTAGGCGATCTGTACCCGGTCACATAGAA	TTATTGCAGACTAGGCGATTGTGAGGGATCGTTATCTCC	TTATTGCAGACTAGGCGATCTGTACCCGGTCACATAGAA	TTATTGCAGACTAGGCGATGACAGGCAGTCACAGATATG	TTATTGCAGACTAGGCGATTGTGAGGGATCGTTATCTCC
mLumin-587	380	GAGACGGCTGAGTATTCATTGTGAGGGATCGTTATCTCC	GAGACGGCTGAGTATTCATGACAGGCAGTCACAGATATG	GAGACGGCTGAGTATTCATTGTGAGGGATCGTTATCTCC	GAGACGGCTGAGTATTCATCTGTACCCGGTCACATAGAA	GAGACGGCTGAGTATTCATGACAGGCAGTCACAGATATG	GAGACGGCTGAGTATTCATCTGTACCCGGTCACATAGAA	GAGACGGCTGAGTATTCATGACAGGCAGTCACAGATATG
mMaroon1-609	382	CAACTCTAAATACGGCTGCGACAGGCAGTCACAGATATG	CAACTCTAAATACGGCTGCGACAGGCAGTCACAGATATG	CAACTCTAAATACGGCTGCTGTGAGGGATCGTTATCTCC	CAACTCTAAATACGGCTGCTGTGAGGGATCGTTATCTCC	CAACTCTAAATACGGCTGCTGTGAGGGATCGTTATCTCC	CAACTCTAAATACGGCTGCTGTGAGGGATCGTTATCTCC	CAACTCTAAATACGGCTGCTGTGAGGGATCGTTATCTCC
mNectarine-558	384	CTACTTAACAGAATCGCCGACAGTTGGAAAGCCGAGTAC	CTACTTAACAGAATCGCCGTGTGAGGGATCGTTATCTCC	CTACTTAACAGAATCGCCGACAGTTGGAAAGCCGAGTAC	CTACTTAACAGAATCGCCGTGTGAGGGATCGTTATCTCC	CTACTTAACAGAATCGCCGACAGTTGGAAAGCCGAGTAC	CTACTTAACAGAATCGCCGACAGTTGGAAAGCCGAGTAC	CTACTTAACAGAATCGCCGTGTGAGGGATCGTTATCTCC
mNeptune-600	385	GTACCTCAACCCAGTTACTGACAGGCAGTCACAGATATG	GTACCTCAACCCAGTTACTACAGTTGGAAAGCCGAGTAC	GTACCTCAACCCAGTTACTACAGTTGGAAAGCCGAGTAC	GTACCTCAACCCAGTTACTGACAGGCAGTCACAGATATG	GTACCTCAACCCAGTTACTCTGTACCCGGTCACATAGAA	GTACCTCAACCCAGTTACTGACAGGCAGTCACAGATATG	GTACCTCAACCCAGTTACTGACAGGCAGTCACAGATATG
mNeptune2-599	387	GAGTGTCACATACCACAATGACAGGCAGTCACAGATATG	GAGTGTCACATACCACAATGACAGGCAGTCACAGATATG	GAGTGTCACATACCACAATGACAGGCAGTCACAGATATG	GAGTGTCACATACCACAATGACAGGCAGTCACAGATATG	GAGTGTCACATACCACAATCTGTACCCGGTCACATAGAA	GAGTGTCACATACCACAATTGTGAGGGATCGTTATCTCC	GAGTGTCACATACCACAATACAGTTGGAAAGCCGAGTAC
mNeptune2.5-599	388	GAGTTACAGAGAGTACAGCTGTGAGGGATCGTTATCTCC	GAGTTACAGAGAGTACAGCCTGTACCCGGTCACATAGAA	GAGTTACAGAGAGTACAGCACAGTTGGAAAGCCGAGTAC	GAGTTACAGAGAGTACAGCACAGTTGGAAAGCCGAGTAC	GAGTTACAGAGAGTACAGCCTGTACCCGGTCACATAGAA	GAGTTACAGAGAGTACAGCCTGTACCCGGTCACATAGAA	GAGTTACAGAGAGTACAGCCTGTACCCGGTCACATAGAA
mNeptune681-604	390	GTCGCGTACAATTACTTTGGACAGGCAGTCACAGATATG	GTCGCGTACAATTACTTTGACAGTTGGAAAGCCGAGTAC	GTCGCGTACAATTACTTTGACAGTTGGAAAGCCGAGTAC	GTCGCGTACAATTACTTTGACAGTTGGAAAGCCGAGTAC	GTCGCGTACAATTACTTTGTGTGAGGGATCGTTATCTCC	GTCGCGTACAATTACTTTGACAGTTGGAAAGCCGAGTAC	GTCGCGTACAATTACTTTGACAGTTGGAAAGCCGAGTAC
mNeptune684-604	395	TTCAGTTACCTGGATACCAACAGTTGGAAAGCCGAGTAC	TTCAGTTACCTGGATACCAGACAGGCAGTCACAGATATG	TTCAGTTACCTGGATACCAGACAGGCAGTCACAGATATG	TTCAGTTACCTGGATACCACTGTACCCGGTCACATAGAA	TTCAGTTACCTGGATACCAGACAGGCAGTCACAGATATG	TTCAGTTACCTGGATACCATGTGAGGGATCGTTATCTCC	TTCAGTTACCTGGATACCATGTGAGGGATCGTTATCTCC
mPlum-E16P-590	403	TGAGCCTAACCTCTCTACAACAGTTGGAAAGCCGAGTAC	TGAGCCTAACCTCTCTACACTGTACCCGGTCACATAGAA	TGAGCCTAACCTCTCTACATGTGAGGGATCGTTATCTCC	TGAGCCTAACCTCTCTACAACAGTTGGAAAGCCGAGTAC	TGAGCCTAACCTCTCTACACTGTACCCGGTCACATAGAA	TGAGCCTAACCTCTCTACATGTGAGGGATCGTTATCTCC	TGAGCCTAACCTCTCTACAACAGTTGGAAAGCCGAGTAC
mRFP1-584	404	ATACACGACAATAGCTTGCACAGTTGGAAAGCCGAGTAC	ATACACGACAATAGCTTGCACAGTTGGAAAGCCGAGTAC	ATACACGACAATAGCTTGCCTGTACCCGGTCACATAGAA	ATACACGACAATAGCTTGCACAGTTGGAAAGCCGAGTAC	ATACACGACAATAGCTTGCGACAGGCAGTCACAGATATG	ATACACGACAATAGCTTGCCTGTACCCGGTCACATAGAA	ATACACGACAATAGCTTGCGACAGGCAGTCACAGATATG
mRFP1-Q66C-559	409	AGCGATACATCTATGCACTCTGTACCCGGTCACATAGAA	AGCGATACATCTATGCACTTGTGAGGGATCGTTATCTCC	AGCGATACATCTATGCACTACAGTTGGAAAGCCGAGTAC	AGCGATACATCTATGCACTTGTGAGGGATCGTTATCTCC	AGCGATACATCTATGCACTCTGTACCCGGTCACATAGAA	AGCGATACATCTATGCACTCTGTACCCGGTCACATAGAA	AGCGATACATCTATGCACTGACAGGCAGTCACAGATATG
mRFP1-Q66S-555	414	GAGCTGACTACTTCGTAAGGACAGGCAGTCACAGATATG	GAGCTGACTACTTCGTAAGCTGTACCCGGTCACATAGAA	GAGCTGACTACTTCGTAAGCTGTACCCGGTCACATAGAA	GAGCTGACTACTTCGTAAGGACAGGCAGTCACAGATATG	GAGCTGACTACTTCGTAAGGACAGGCAGTCACAGATATG	GAGCTGACTACTTCGTAAGTGTGAGGGATCGTTATCTCC	GAGCTGACTACTTCGTAAGGACAGGCAGTCACAGATATG
mRFP1.1-589	417	CACATATAAATCTCGCGCGTGTGAGGGATCGTTATCTCC	CACATATAAATCTCGCGCGGACAGGCAGTCACAGATATG	CACATATAAATCTCGCGCGCTGTACCCGGTCACATAGAA	CACATATAAATCTCGCGCGTGTGAGGGATCGTTATCTCC	CACATATAAATCTCGCGCGACAGTTGGAAAGCCGAGTAC	CACATATAAATCTCGCGCGCTGTACCCGGTCACATAGAA	CACATATAAATCTCGCGCGCTGTACCCGGTCACATAGAA
mRFP1.2-590	418	CTAGGGTAAAGTGCGTCTTTGTGAGGGATCGTTATCTCC	CTAGGGTAAAGTGCGTCTTTGTGAGGGATCGTTATCTCC	CTAGGGTAAAGTGCGTCTTTGTGAGGGATCGTTATCTCC	CTAGGGTAAAGTGCGTCTTGACAGGCAGTCACAGATATG	CTAGGGTAAAGTGCGTCTTACAGTTGGAAAGCCGAGTAC	CTAGGGTAAAGTGCGTCTTACAGTTGGAAAGCCGAGTAC	CTAGGGTAAAGTGCGTCTTCTGTACCCGGTCACATAGAA
mRaspberry-598	424	ATCCGATACACCAGGTACTGACAGGCAGTCACAGATATG	ATCCGATACACCAGGTACTGACAGGCAGTCACAGATATG	ATCCGATACACCAGGTACTACAGTTGGAAAGCCGAGTAC	ATCCGATACACCAGGTACTGACAGGCAGTCACAGATATG	ATCCGATACACCAGGTACTACAGTTGGAAAGCCGAGTAC	ATCCGATACACCAGGTACTCTGTACCCGGTCACATAGAA	ATCCGATACACCAGGTACTGACAGGCAGTCACAGATATG
mRed7-589	425	GATACCGAAGTCCAGATTGACAGTTGGAAAGCCGAGTAC	GATACCGAAGTCCAGATTGCTGTACCCGGTCACATAGAA	GATACCGAAGTCCAGATTGCTGTACCCGGTCACATAGAA	GATACCGAAGTCCAGATTGTGTGAGGGATCGTTATCTCC	GATACCGAAGTCCAGATTGCTGTACCCGGTCACATAGAA	GATACCGAAGTCCAGATTGTGTGAGGGATCGTTATCTCC	GATACCGAAGTCCAGATTGCTGTACCCGGTCACATAGAA
mRed7Q1-560	426	GATAGAGACATAGACTGGCTGTGAGGGATCGTTATCTCC	GATAGAGACATAGACTGGCTGTGAGGGATCGTTATCTCC	GATAGAGACATAGACTGGCACAGTTGGAAAGCCGAGTAC	GATAGAGACATAGACTGGCACAGTTGGAAAGCCGAGTAC	GATAGAGACATAGACTGGCTGTGAGGGATCGTTATCTCC	GATAGAGACATAGACTGGCTGTGAGGGATCGTTATCTCC	GATAGAGACATAGACTGGCACAGTTGGAAAGCCGAGTAC
mRed7Q1S1-569	429	ATAGTATCGAGGAGCGAGGTGTGAGGGATCGTTATCTCC	ATAGTATCGAGGAGCGAGGTGTGAGGGATCGTTATCTCC	ATAGTATCGAGGAGCGAGGCTGTACCCGGTCACATAGAA	ATAGTATCGAGGAGCGAGGCTGTACCCGGTCACATAGAA	ATAGTATCGAGGAGCGAGGGACAGGCAGTCACAGATATG	ATAGTATCGAGGAGCGAGGGACAGGCAGTCACAGATATG	ATAGTATCGAGGAGCGAGGGACAGGCAGTCACAGATATG
mRed7Q1S1BM-569	430	GAGTGATAGCTCGGATCAGCTGTACCCGGTCACATAGAA	GAGTGATAGCTCGGATCAGTGTGAGGGATCGTTATCTCC	GAGTGATAGCTCGGATCAGCTGTACCCGGTCACATAGAA	GAGTGATAGCTCGGATCAGCTGTACCCGGTCACATAGAA	GAGTGATAGCTCGGATCAGACAGTTGGAAAGCCGAGTAC	GAGTGATAGCTCGGATCAGACAGTTGGAAAGCCGAGTAC	GAGTGATAGCTCGGATCAGCTGTACCCGGTCACATAGAA
mRojoA-597	431	GAGTTTACGTGTATGGCTGGACAGGCAGTCACAGATATG	GAGTTTACGTGTATGGCTGCTGTACCCGGTCACATAGAA	GAGTTTACGTGTATGGCTGGACAGGCAGTCACAGATATG	GAGTTTACGTGTATGGCTGACAGTTGGAAAGCCGAGTAC	GAGTTTACGTGTATGGCTGTGTGAGGGATCGTTATCTCC	GAGTTTACGTGTATGGCTGTGTGAGGGATCGTTATCTCC	GAGTTTACGTGTATGGCTGCTGTACCCGGTCACATAGAA
mRojoB-598	432	CACCGAAATAACTCTCGACACAGTTGGAAAGCCGAGTAC	CACCGAAATAACTCTCGACGACAGGCAGTCACAGATATG	CACCGAAATAACTCTCGACCTGTACCCGGTCACATAGAA	CACCGAAATAACTCTCGACCTGTACCCGGTCACATAGAA	CACCGAAATAACTCTCGACGACAGGCAGTCACAGATATG	CACCGAAATAACTCTCGACACAGTTGGAAAGCCGAGTAC	CACCGAAATAACTCTCGACACAGTTGGAAAGCCGAGTAC
mRouge-600	433	CTATATCACAACAGGCGACACAGTTGGAAAGCCGAGTAC	CTATATCACAACAGGCGACACAGTTGGAAAGCCGAGTAC	CTATATCACAACAGGCGACTGTGAGGGATCGTTATCTCC	CTATATCACAACAGGCGACGACAGGCAGTCACAGATATG	CTATATCACAACAGGCGACACAGTTGGAAAGCCGAGTAC	CTATATCACAACAGGCGACGACAGGCAGTCACAGATATG	CTATATCACAACAGGCGACCTGTACCCGGTCACATAGAA
mRtms5-588	435	CTATCACAAATTCACGGGCCTGTACCCGGTCACATAGAA	CTATCACAAATTCACGGGCACAGTTGGAAAGCCGAGTAC	CTATCACAAATTCACGGGCACAGTTGGAAAGCCGAGTAC	CTATCACAAATTCACGGGCTGTGAGGGATCGTTATCTCC	CTATCACAAATTCACGGGCCTGTACCCGGTCACATAGAA	CTATCACAAATTCACGGGCACAGTTGGAAAGCCGAGTAC	CTATCACAAATTCACGGGCTGTGAGGGATCGTTATCTCC
mRuby-558	436	CTATCGGAAATCACTACGCCTGTACCCGGTCACATAGAA	CTATCGGAAATCACTACGCGACAGGCAGTCACAGATATG	CTATCGGAAATCACTACGCCTGTACCCGGTCACATAGAA	CTATCGGAAATCACTACGCGACAGGCAGTCACAGATATG	CTATCGGAAATCACTACGCGACAGGCAGTCACAGATATG	CTATCGGAAATCACTACGCACAGTTGGAAAGCCGAGTAC	CTATCGGAAATCACTACGCTGTGAGGGATCGTTATCTCC
mRuby3-558	438	GTAGTAACCATTAAGCCCGTGTGAGGGATCGTTATCTCC	GTAGTAACCATTAAGCCCGCTGTACCCGGTCACATAGAA	GTAGTAACCATTAAGCCCGTGTGAGGGATCGTTATCTCC	GTAGTAACCATTAAGCCCGACAGTTGGAAAGCCGAGTAC	GTAGTAACCATTAAGCCCGTGTGAGGGATCGTTATCTCC	GTAGTAACCATTAAGCCCGGACAGGCAGTCACAGATATG	GTAGTAACCATTAAGCCCGGACAGGCAGTCACAGATATG
mScarlet-569	450	TTCGTAGAGATGATCGTGTTGTGAGGGATCGTTATCTCC	TTCGTAGAGATGATCGTGTACAGTTGGAAAGCCGAGTAC	TTCGTAGAGATGATCGTGTTGTGAGGGATCGTTATCTCC	TTCGTAGAGATGATCGTGTCTGTACCCGGTCACATAGAA	TTCGTAGAGATGATCGTGTCTGTACCCGGTCACATAGAA	TTCGTAGAGATGATCGTGTCTGTACCCGGTCACATAGAA	TTCGTAGAGATGATCGTGTACAGTTGGAAAGCCGAGTAC
mScarlet-H-551	454	GATACTTAGGTCACGTCCTACAGTTGGAAAGCCGAGTAC	GATACTTAGGTCACGTCCTACAGTTGGAAAGCCGAGTAC	GATACTTAGGTCACGTCCTGACAGGCAGTCACAGATATG	GATACTTAGGTCACGTCCTACAGTTGGAAAGCCGAGTAC	GATACTTAGGTCACGTCCTACAGTTGGAAAGCCGAGTAC	GATACTTAGGTCACGTCCTCTGTACCCGGTCACATAGAA	GATACTTAGGTCACGTCCTTGTGAGGGATCGTTATCTCC
mScarlet-I-569	457	GTATAGCAACCTCAACTGCACAGTTGGAAAGCCGAGTAC	GTATAGCAACCTCAACTGCCTGTACCCGGTCACATAGAA	GTATAGCAACCTCAACTGCTGTGAGGGATCGTTATCTCC	GTATAGCAACCTCAACTGCCTGTACCCGGTCACATAGAA	GTATAGCAACCTCAACTGCGACAGGCAGTCACAGATATG	GTATAGCAACCTCAACTGCCTGTACCCGGTCACATAGAA	GTATAGCAACCTCAACTGCACAGTTGGAAAGCCGAGTAC
mStable-597	462	TGATTGAACGCCTACGATGGACAGGCAGTCACAGATATG	TGATTGAACGCCTACGATGACAGTTGGAAAGCCGAGTAC	TGATTGAACGCCTACGATGGACAGGCAGTCACAGATATG	TGATTGAACGCCTACGATGACAGTTGGAAAGCCGAGTAC	TGATTGAACGCCTACGATGACAGTTGGAAAGCCGAGTAC	TGATTGAACGCCTACGATGGACAGGCAGTCACAGATATG	TGATTGAACGCCTACGATGGACAGGCAGTCACAGATATG
mStrawberry-574	464	ATCGTAGAAGCACTGAGTGTGTGAGGGATCGTTATCTCC	ATCGTAGAAGCACTGAGTGGACAGGCAGTCACAGATATG	ATCGTAGAAGCACTGAGTGGACAGGCAGTCACAGATATG	ATCGTAGAAGCACTGAGTGTGTGAGGGATCGTTATCTCC	ATCGTAGAAGCACTGAGTGTGTGAGGGATCGTTATCTCC	ATCGTAGAAGCACTGAGTGGACAGGCAGTCACAGATATG	ATCGTAGAAGCACTGAGTGGACAGGCAGTCACAGATATG
mTangerine-568	468	TATCGGTAATTGCGGTAGAGACAGGCAGTCACAGATATG	TATCGGTAATTGCGGTAGATGTGAGGGATCGTTATCTCC	TATCGGTAATTGCGGTAGACTGTACCCGGTCACATAGAA	TATCGGTAATTGCGGTAGATGTGAGGGATCGTTATCTCC	TATCGGTAATTGCGGTAGAACAGTTGGAAAGCCGAGTAC	TATCGGTAATTGCGGTAGATGTGAGGGATCGTTATCTCC	TATCGGTAATTGCGGTAGACTGTACCCGGTCACATAGAA
miRFP670-2-643	474	GATCTGTACTTCCAGTCTGTGTGAGGGATCGTTATCTCC	GATCTGTACTTCCAGTCTGTGTGAGGGATCGTTATCTCC	GATCTGTACTTCCAGTCTGGACAGGCAGTCACAGATATG	GATCTGTACTTCCAGTCTGGACAGGCAGTCACAGATATG	GATCTGTACTTCCAGTCTGGACAGGCAGTCACAGATATG	GATCTGTACTTCCAGTCTGTGTGAGGGATCGTTATCTCC	GATCTGTACTTCCAGTCTGGACAGGCAGTCACAGATATG
